# DrugProtAI: A guide to the future research of investigational target proteins

**DOI:** 10.1101/2024.11.05.622045

**Authors:** Ankit Halder, Sabyasachi Samantaray, Sahil Barbade, Aditya Gupta, Sanjeeva Srivastava

## Abstract

Drug design and development are central to clinical research, yet ninety percent of drugs fail to reach the clinic, often due to inappropriate selection of drug targets. Conventional methods for target identification lack precision and sensitivity. While various computational tools have been developed to predict the druggability of proteins, they often focus on limited subsets of the human proteome or rely solely on amino acid properties. To address the challenge of class imbalance between proteins with and without approved drugs, we propose a novel Partitioning Method. We evaluated the druggability potential of 20,273 reviewed human proteins, of which 2,636 have approved drugs. Our comprehensive analysis of 183 features, encompassing biophysical and sequence-derived properties, achieved a median AUC of 0.86 in target predictions. We utilize SHAP (Shapley Additive Explanations) scores to identify key predictors and interpret their contribution to druggability. We have reviewed and evaluated 688 investigational proteins from DrugBank (https://go.drugbank.com/) using our tool, DrugProtAI (https://drugprotai.pythonanywhere.com/). Our tool offers druggability predictions and access to 2M+ publications on drug targets and their effects, aiding in the selection of target proteins for drug development. We believe that insights into key predictors will significantly advance drug development and propel the field forward.
