## Supplementary Table 1 for "DrugProtAI: A guide to the future research of investigational target proteins"

Features	Feature Type
Sequence Length	Physicochemical Properties
Molecular Weight	Physicochemical Properties
GRAVY	Physicochemical Properties
Isoelectric Point	Physicochemical Properties
Instability Index	Physicochemical Properties
Aromaticity	Physicochemical Properties
Charge at 7	Physicochemical Properties
Amino Acid Percent A	Physicochemical Properties
Amino Acid Percent C	Physicochemical Properties
Amino Acid Percent D	Physicochemical Properties
Amino Acid Percent E	Physicochemical Properties
Amino Acid Percent F	Physicochemical Properties
Amino Acid Percent G	Physicochemical Properties
Amino Acid Percent H	Physicochemical Properties
Amino Acid Percent I	Physicochemical Properties
Amino Acid Percent K	Physicochemical Properties
Amino Acid Percent L	Physicochemical Properties
Amino Acid Percent M	Physicochemical Properties
Amino Acid Percent N	Physicochemical Properties
Amino Acid Percent P	Physicochemical Properties
Amino Acid Percent Q	Physicochemical Properties
Amino Acid Percent R	Physicochemical Properties
Amino Acid Percent S	Physicochemical Properties
Amino Acid Percent T	Physicochemical Properties
Amino Acid Percent V	Physicochemical Properties
Amino Acid Percent W	Physicochemical Properties
Amino Acid Percent Y	Physicochemical Properties
Molar Extinction Coefficient 1	Physicochemical Properties
Molar Extinction Coefficient 2	Physicochemical Properties
Secondary Structure helix	Physicochemical Properties
Secondary Structure turn	Physicochemical Properties
Secondary Structure sheet	Physicochemical Properties
aliphatic_aliphatic	GDPC Encodings
aliphatic_positive	GDPC Encodings
aliphatic_negative	GDPC Encodings
aliphatic_uncharged	GDPC Encodings
aliphatic_aromatic	GDPC Encodings
positive_aliphatic	GDPC Encodings
positive_positive	GDPC Encodings
positive_negative	GDPC Encodings
positive_uncharged	GDPC Encodings
positive_aromatic	GDPC Encodings
negative_aliphatic	GDPC Encodings
negative_positive	GDPC Encodings
negative_negative	GDPC Encodings
negative_uncharged	GDPC Encodings
negative_aromatic	GDPC Encodings
uncharged_aliphatic	GDPC Encodings
uncharged_positive	GDPC Encodings
uncharged_negative	GDPC Encodings
uncharged_uncharged	GDPC Encodings
uncharged_aromatic	GDPC Encodings
aromatic_aliphatic	GDPC Encodings
aromatic_positive	GDPC Encodings
aromatic_negative	GDPC Encodings
aromatic_uncharged	GDPC Encodings
aromatic_aromatic	GDPC Encodings
Glycosylation	PTM Counts
Cross-link	PTM Counts
Modified residue	PTM Counts
Signal	PTM Counts
Disulfide bond	PTM Counts
O-linked	Glycosylation Counts
N-linked	Glycosylation Counts
C-linked	Glycosylation Counts
N-beta-linked	Glycosylation Counts
S-linked	Glycosylation Counts
O-alpha-linked	Glycosylation Counts
binary_count	PPI properties
binary_experimental_count	PPI properties
xeno_count	PPI properties
xeno_experimental_count	PPI properties
degree_binary	PPI Network Properties
degree_xeno	PPI Network Properties
degree_all	PPI Network Properties
avg_degree_nbr_binary	PPI Network Properties
avg_degree_nbr_xeno	PPI Network Properties
avg_degree_nbr_all	PPI Network Properties
strongly_connected_component_sizes_all	PPI Network Properties
late endosome	Subcellular Locations
cleavage furrow	Subcellular Locations
postsynapse	Subcellular Locations
microsome	Subcellular Locations
cytoplasm	Subcellular Locations
synapse	Subcellular Locations
rough endoplasmic reticulum	Subcellular Locations
chromosome	Subcellular Locations
sarcoplasmic reticulum	Subcellular Locations
lateral cell membrane	Subcellular Locations
nucleus	Subcellular Locations
secreted	Subcellular Locations
endosome	Subcellular Locations
golgo apparatus	Subcellular Locations
zymogen granule	Subcellular Locations
vesicle	Subcellular Locations
lysosome	Subcellular Locations
cytoplasmic vesicle	Subcellular Locations
membrane	Subcellular Locations
recycling endosome	Subcellular Locations
target cell membrane	Subcellular Locations
cytoplasmic granule	Subcellular Locations
parasitophorous vacuole	Subcellular Locations
vacuole membrane	Subcellular Locations
extracellular vessicle	Subcellular Locations
cell membrane	Subcellular Locations
golgi outpost	Subcellular Locations
early endosome	Subcellular Locations
cornified envelope	Subcellular Locations
virion	Subcellular Locations
melanosome	Subcellular Locations
vacuole	Subcellular Locations
endomembrane system	Subcellular Locations
photoreceptor	Subcellular Locations
cell surface	Subcellular Locations
inflammasome	Subcellular Locations
midbody	Subcellular Locations
lipid droplet	Subcellular Locations
presynapse	Subcellular Locations
endoplasmic reticulum	Subcellular Locations
preautophagosomal structure	Subcellular Locations
cell projection	Subcellular Locations
cytolitic granule	Subcellular Locations
cell junction	Subcellular Locations
dynein axonemal particle	Subcellular Locations
mitochondrion	Subcellular Locations
perikaryon	Subcellular Locations
peroxisome	Subcellular Locations
smooth endoplasmic reticulum membrane	Subcellular Locations
myelin membrane	Subcellular Locations
rrm	Domains
acidic residues	Domains
ph	Domains
krab	Domains
pdz	Domains
btb	Domains
nuclear localization signal	Domains
fibronectin type-iii	Domains
disordered	Domains
ig-like v-type	Domains
ef-hand	Domains
sh3	Domains
ig-like	Domains
pro residues	Domains
protein kinase	Domains
ig-like c2-type	Domains
basic and acidic residues	Domains
basic residues	Domains
egf-like	Domains
polar residues	Domains
Mean	Domains
Mode	Domains
Min	Domains
Max	Domains
Variance	Domains
Median	Domains
Standard Deviation	Domains
Range	Domains
Min gap	Domains
Max gap	Domains
Average gap	Domains
Min 2-hop gap	Domains
Max 2-hop gap	Domains
Average 2-hop gap	Domains
Latent_Value_1	Latent Values
Latent_Value_2	Latent Values
Latent_Value_3	Latent Values
Latent_Value_4	Latent Values
Latent_Value_5	Latent Values
Latent_Value_6	Latent Values
Latent_Value_7	Latent Values
Latent_Value_8	Latent Values
Latent_Value_9	Latent Values
Latent_Value_10	Latent Values
Latent_Value_11	Latent Values
Latent_Value_12	Latent Values
Latent_Value_13	Latent Values
Latent_Value_14	Latent Values
Latent_Value_15	Latent Values
Latent_Value_16	Latent Values
Latent_Value_17	Latent Values
Latent_Value_18	Latent Values
Latent_Value_19	Latent Values
Latent_Value_20	Latent Values
