## Supplementary Table 2 for "DrugProtAI: A guide to the future research of investigational target proteins"

Protein	XGB DI	XGB Pred	RF DI	RF Pred	Old Details	New Details
O14793	0.74169016	1	0.67	1	DB05915 : [Stamulumab, investigational]	DB05915 : [Stamulumab, investigational] DB12118 : [Sotatercept, approved, investigational]
P00746	0.19988012	0	0.335	0	DB03058 : [2-Aminobenzyl alcohol, experimental] DB04459 : [3,4-Dichloroisocoumarin, experimental]	DB03058 : [2-Aminobenzyl alcohol, experimental] DB04459 : [3,4-Dichloroisocoumarin, experimental] DB15401 : [Danicopan, approved, investigational]
P01854	0.4978113	0.5	0.503333333	0.5	DB11856 : [Ligelizumab, investigational]	DB11856 : [Ligelizumab, investigational] DB00043 : [Omalizumab, approved, investigational]
P27037	0.9729231	1	0.771666667	1	DB12118 : [Sotatercept, investigational]	DB12118 : [Sotatercept, approved, investigational]
P31751	0.99500895	1	0.903333333	1	DB07812 : [N-[(1S)-2-amino-1-phenylethyl]-5-(1H-pyrrolo[2,3-b]pyridin-4-yl)thiophene-2-carboxamide, experimental] DB07859 : [4-(4-CHLOROPHENYL)-4-[4-(1H-PYRAZOL-4-YL)PHENYL]PIPERIDINE, experimental] DB07947 : [ISOQUINOLINE-5-SULFONIC ACID (2-(2-(4-CHLOROBENZYLOXY)ETHYLAMINO)ETHYL)AMIDE, experimental] DB08073 : [(2S)-1-(1H-INDOL-3-YL)-3-{[5-(3-METHYL-1H-INDAZOL-5-YL)PYRIDIN-3-YL]OXY}PROPAN-2-AMINE…	DB07812 : [N-[(1S)-2-amino-1-phenylethyl]-5-(1H-pyrrolo[2,3-b]pyridin-4-yl)thiophene-2-carboxamide, experimental] DB07859 : [4-(4-CHLOROPHENYL)-4-[4-(1H-PYRAZOL-4-YL)PHENYL]PIPERIDINE, experimental] DB07947 : [ISOQUINOLINE-5-SULFONIC ACID (2-(2-(4-CHLOROBENZYLOXY)ETHYLAMINO)ETHYL)AMIDE, experimental] DB08073 : [(2S)-1-(1H-INDOL-3-YL)-3-{[5-(3-METHYL-1H-INDAZOL-5-YL)PYRIDIN-3-YL]OXY}PROPAN-2-AMINE…
P36873	0.8281941	1	0.751666667	1	DB02169 : [9,10-Deepithio-9,10-Didehydroacanthifolicin, experimental] DB02860 : [Calyculin A, experimental] DB04738 : [Motuporin, experimental]	DB02169 : [9,10-Deepithio-9,10-Didehydroacanthifolicin, experimental] DB02860 : [Calyculin A, experimental] DB04738 : [Motuporin, experimental] DB06757 : [Manganese cation, approved, nutraceutical]
P45985	0.99683523	1	0.771666667	1	DB14904 : [Pimasertib, investigational]	DB14904 : [Pimasertib, investigational] DB11718 : Encorafenib, approved, investigational]
Q14914	0.96928644	1	0.806666667	1	DB0346 : [Nicotinamide adenine dinucleotide phosphate, experimental] DB07177 : [(5E,13E)-11-HYDROXY-9,15-DIOXOPROSTA-5,13-DIEN-1-OIC ACID, experimental] DB04066 : [p-Coumaric acid, experimental]	DB03461 : [Nicotinamide adenine dinucleotide phosphate, experimental] DB07177 : [(5E,13E)-11-HYDROXY-9,15-DIOXOPROSTA-5,13-DIEN-1-OIC ACID, experimental] DB04066 : [p-Coumaric acid, experimental] DB05187 : [Elafibranor, approved, investigational]
Q16613	0.6185313	1	0.54	1	DB01777 : [CoA-S-trimethylene-acetyl-tryptamine, experimental] DB02931 : [CoA-s-acetyl tryptamine, experimental] DB03341 : [CoA-S-acetyl 5-bromotryptamine, experimental]	DB01777 : [CoA-S-trimethylene-acetyl-tryptamine, experimental] DB02931 : [CoA-s-acetyl tryptamine, experimenta] DB03341 : [CoA-S-acetyl 5-bromotryptamine, experimental] DB09061 : [Cannabidiol, approved, investigational] DB14009 : [Medical Cannabis, experimental, investigational] DB14011 : [Nabiximols, investigational]
P0CG29	0.52173746	1	0.618333333	1	DB04132 : [S-Hexylglutathione, experimental] DB14924 : [Ritlecitinib, investigational]	DB04132 : [S-Hexylglutathione, experimental], DB14924 : [Ritlecitinib, approved, investigational]
List of Newly Druggable Proteins and corresponding Druggability Indices
O43653	0.536429	1	0.43	0	NA	DB05933: [MK-4721, investigational]
P48546	0.885025	1	0.768	1	NA	DB15171: [Tirzepatide, approved, investigational]
Q13470	0.931474	1	0.644	1	NA	DB12010: [Fostamatinib, approved, investigational]
P55287	0.678331	1	0.588	1	NA	DB00482: [Celecoxib, approved, investigational]
P81605	0.940015	1	0.64	1	NA	DB01593: [ Zinc , approved, investigational ] DB14487: [ Zinc acetate , approved, investigational ] DB14533: [ Zinc chloride , approved, investigational ] DB14548: [ Zinc sulfate, unspecified form , approved, experimental ]
P49810	0.524198	1	0.626	1	NA	DB12005: [ Nirogacestat , approved, investigational ]
Q9Y243	0.997607	1	0.862	1	NA	DB12218: [ Capivasertib , approved, investigational ]
Q8NI17	0.659382	1	0.58	1	NA	DB15252: [ Nemolizumab , investigational ]
Q9NYJ7	0.050138	0	0.284	0	NA	DB17256: [ Tarlatamab , approved, investigational ]
P09960	0.873093	1	0.77	1	NA	DB03366: [ Imidazole , experimental, investigational ] DB03424: [ Ubenimex , investigational ] DB05177: [ DG051 , investigational ] DB11781: [ Tosedostat , investigational ] DB06828: [ 5-[2-(1H-pyrrol-1-yl)ethoxy]-1H-indole , experimental ] DB06851: [ N-(pyridin-3-ylmethyl)aniline , experimental ] DB06917: [ (4-fluorophenyl)(pyridin-4-yl)methanone , experimental ] DB02352: [ 3-(Benzyloxy)Pyridin-…
Q9NZB8	0.308356	0	0.456	0	NA	DB16628: [ Fosdenopterin , approved ]
P08138	0.814502	1	0.586	1	NA	DB13926: [ Cenegermin , approved, investigational ]
O95150	0.72693	1	0.616	1	NA	DB18719: [ Tulisokibart , investigational ] DB18718: [ RVT-3101 , investigational ]
P49768	0.573327	1	0.712	1	NA	DB12005: [ Nirogacestat , approved, investigational ]
Q6FHJ7	0.718093	1	0.554	1	NA	DB00606: [ Cyclothiazide , approved ] DB00790: [ Perindopril , approved ]
Q13470	0.931474	1	0.644	1	NA	DB12010: [ Fostamatinib , approved, investigational ]
