## Supplementary Table 4a for "DrugProtAI: A guide to the future research of investigational target proteins"

	Partition_1	Partition_2	Partition_3	Partition_4	Partition_5	Partition_6	Partition_Average
Sequence Length	0.010498832	0.010021647	0.006765343	0.008323014	0.006509036	0.008434856	0.008425455
Molecular Weight	0.012308367	0.003976867	0.01238871	0.008871059	0.01299781	0.01028825	0.010138511
GRAVY	0.005121655	0.00650778	0.008422859	0.008381957	0.007107553	0.014064361	0.008267694
Isoelectric Point	0.007062843	0.004046498	0.004634834	0.00502448	0.005250705	0.003844269	0.004977271
Instability Index	0.021710094	0.021889409	0.016819866	0.021772634	0.01776536	0.014454229	0.019068599
Aromaticity	0.006583122	0.004550447	0.008548906	0.009217212	0.007179105	0.009244869	0.007553944
Charge at 7	0.005604856	0.007708191	0.005655746	0.006429287	0.004659444	0.007369625	0.006237858
Amino Acid Percent A	0.00480571	0.004879356	0.005319799	0.004990324	0.005249975	0.007467311	0.00545208
Amino Acid Percent C	0.006768227	0.005927042	0.005484934	0.005685049	0.005544654	0.004423962	0.005638978
Amino Acid Percent D	0.004262258	0.004689087	0.005614345	0.004036774	0.007017125	0.004379414	0.004999834
Amino Acid Percent E	0.008830877	0.005437925	0.006160294	0.005072433	0.004980437	0.005896736	0.006063117
Amino Acid Percent F	0.008397648	0.006957337	0.006448159	0.007557301	0.008598204	0.008276337	0.007705831
Amino Acid Percent G	0.006426374	0.006450086	0.00522816	0.008322324	0.007686433	0.007683905	0.006966213
Amino Acid Percent H	0.005174036	0.005346345	0.005746902	0.005668284	0.005867655	0.004701855	0.005417513
Amino Acid Percent I	0.006745189	0.004618264	0.006358181	0.003926306	0.00486891	0.004122931	0.00510663
Amino Acid Percent K	0.006390449	0.00531378	0.005340945	0.004869671	0.003541905	0.006944274	0.00540017
Amino Acid Percent L	0.004786178	0.005234087	0.006142714	0.005561879	0.003989606	0.006835266	0.005424955
Amino Acid Percent M	0.007902054	0.007960349	0.007168589	0.00782983	0.006832504	0.007846821	0.007590024
Amino Acid Percent N	0.006688665	0.004469579	0.005228721	0.005597395	0.005361934	0.004590622	0.005322819
Amino Acid Percent P	0.006368209	0.006729448	0.00608547	0.008705465	0.005175464	0.005301634	0.006394282
Amino Acid Percent Q	0.007788738	0.007459801	0.011589796	0.006485794	0.007345972	0.006360107	0.007838368
Amino Acid Percent R	0.005011111	0.004863062	0.004922452	0.005432014	0.004926504	0.00439455	0.004924949
Amino Acid Percent S	0.008616625	0.008447953	0.009466425	0.007535013	0.008893491	0.010014564	0.008829012
Amino Acid Percent T	0.004101679	0.005478955	0.004373924	0.004373172	0.004673734	0.004714265	0.004619288
Amino Acid Percent V	0.005820097	0.004540973	0.004660986	0.003920154	0.005898518	0.005357233	0.005032994
Amino Acid Percent W	0.005354598	0.00517081	0.006968776	0.00533803	0.005674121	0.006545854	0.005842031
Amino Acid Percent Y	0.004672812	0.005473447	0.005974824	0.005327252	0.004333766	0.00459832	0.005063404
Molar Extinction Coefficient 1	0.004347521	0.009435474	0.004110606	0.005749608	0.006640662	0.005240923	0.005920799
Molar Extinction Coefficient 2	0.005419151	0.00518064	0.005400508	0.009523098	0.007756792	0.004393128	0.006278886
Secondary Structure helix	0.005806755	0.003922226	0.006252341	0.00626441	0.00544298	0.004669162	0.005392979
Secondary Structure turn	0.007692339	0.006820757	0.007964721	0.00652958	0.007053563	0.00614351	0.007034078
Secondary Structure sheet	0.041443408	0.03024012	0.029704971	0.028876698	0.047878094	0.05477476	0.038819674
aliphatic_aliphatic	0.009054833	0.006759098	0.008417545	0.006690118	0.00914932	0.007826219	0.007982856
aliphatic_positive	0.005502504	0.004103084	0.003395625	0.003639845	0.004158691	0.004206879	0.004167771
aliphatic_negative	0.006443008	0.00984112	0.006895541	0.007106367	0.005153603	0.006397223	0.00697281
aliphatic_uncharged	0.004486428	0.003959297	0.00558637	0.004879849	0.004082062	0.006001207	0.004832536
aliphatic_aromatic	0.004349975	0.004385842	0.005733153	0.004134617	0.004032199	0.007330543	0.004994388
positive_aliphatic	0.005166069	0.004658286	0.004668051	0.005117406	0.00463982	0.003338841	0.004598079
positive_positive	0.004149223	0.004626561	0.005252918	0.004459958	0.003380344	0.006639596	0.004751433
positive_negative	0.004958307	0.004096123	0.005296386	0.004328149	0.003786533	0.004552081	0.00450293
positive_uncharged	0.006056621	0.005195083	0.004667337	0.003937609	0.003831446	0.004384001	0.004678683
positive_aromatic	0.004913604	0.00405551	0.004132419	0.004654325	0.003423631	0.006414963	0.004599075
negative_aliphatic	0.006522387	0.004321873	0.009000978	0.006227226	0.005158405	0.007769097	0.006499994
negative_positive	0.005567678	0.004103742	0.005109926	0.005141458	0.004260371	0.005065141	0.004874719
negative_negative	0.007834803	0.004176958	0.00420262	0.004152247	0.005404611	0.005477445	0.005208114
negative_uncharged	0.006143203	0.003636957	0.005116453	0.004193424	0.00618712	0.003170191	0.004741225
negative_aromatic	0.00496856	0.004703495	0.007086798	0.007126588	0.007351709	0.006343504	0.006263442
uncharged_aliphatic	0.006523949	0.004657205	0.004332412	0.004810456	0.0056628	0.004386541	0.005062227
uncharged_positive	0.004059411	0.004473559	0.003733685	0.004473741	0.004111252	0.004759241	0.004268482
uncharged_negative	0.006750369	0.00556226	0.006064842	0.005185473	0.00434201	0.004456246	0.005393534
uncharged_uncharged	0.007128762	0.007163816	0.007966098	0.007141208	0.007671014	0.007850944	0.007486974
uncharged_aromatic	0.00549412	0.004003881	0.00629352	0.004099487	0.004828868	0.005907186	0.00510451
aromatic_aliphatic	0.01222403	0.013801436	0.013737456	0.014251633	0.017640682	0.019259201	0.015152406
aromatic_positive	0.005594999	0.005422676	0.004707192	0.007015948	0.005160255	0.005799767	0.005616806
aromatic_negative	0.009186939	0.005538189	0.00637567	0.005456132	0.004454953	0.006969134	0.00633017
aromatic_uncharged	0.006023781	0.005083905	0.00652252	0.003281044	0.003933788	0.003648808	0.004748975
aromatic_aromatic	0.005875086	0.005237794	0.005489063	0.006405773	0.003809101	0.006030724	0.00547459
Glycosylation	0.026550371	0.026291767	0.019117884	0.028268632	0.025584843	0.016921923	0.023789236
Cross-link	0.011723578	0.008778434	0.004947748	0.007348315	0.008876603	0.008119436	0.008299019
Modified residue	0.029410334	0.027579557	0.02700756	0.02528512	0.028673526	0.026360648	0.027386123
Signal	0.00305225	0.013756251	0.014982128	0.009503367	0.010965491	0.00444297	0.009450411
Disulfide bond	0.02238466	0.018373584	0.017899206	0.019373367	0.0216305	0.02060362	0.020044157
O-linked	0.013257561	0.007863287	0.014217847	0.009694601	0.003860374	0.007859048	0.009458787
N-linked	0.007212967	0.007992622	0.012052803	0.004513739	0.007700485	0.029903553	0.011562695
C-linked	0	0	0	0	0	0	0
N-beta-linked	0	0	0	0	0	0	0
S-linked	0	0	0	0	0	0	0
O-alpha-linked	0	0	0	0	0	0	0
binary_count	0.005531888	0.008542869	0.006013481	0.002454124	0.005827515	0.009108453	0.006246388
binary_experimental_count	0.009072079	0.003869616	0.007744191	0.007490506	0.008265164	0.006488025	0.00715493
xeno_count	0.01276356	0.014745581	0.018073183	0.007265334	0.011104673	0.008937548	0.012148312
xeno_experimental_count	0.013590258	0.016328374	0.009211389	0.018022278	0.024105897	0.012623511	0.015646951
degree_binary	0.005553419	0.008024836	0.006274355	0.009060413	0.006097969	0.004735183	0.006624363
degree_xeno	0	0	0	0	0	0	0
degree_all	0	0	0	0	0	0	0
avg_degree_nbr_binary	0.006138336	0.006003394	0.006526678	0.005693272	0.006616547	0.005392412	0.006061774
avg_degree_nbr_xeno	0	0	0	0	0	0	0
avg_degree_nbr_all	0	0	0	0	0	0	0
strongly_connected_component_sizes_all	0.008309884	0.008362015	0.014457458	0.009943696	0.007004583	0.009558382	0.009606003
late endosome	0	0	0	0.003451664	0	0	0.000575277
cleavage furrow	0	0	0	0	0	0	0
postsynapse	0.012310521	0.007802579	0.008364626	0.00283987	0.007569185	0.009246418	0.008022199
microsome	0.010065977	0.011531391	0.012545369	0.013844923	0.01519902	0.015251111	0.013072965
cytoplasm	0.006314016	0.01359836	0.00562156	0.009604855	0.013932613	0.019304525	0.011395988
synapse	0	0	0	0.006554627	0	0	0.001092438
rough endoplasmic reticulum	0	0	0	0	0	0	0
chromosome	0	0	0.010935413	0.016065368	0.008242458	0	0.005873873
sarcoplasmic reticulum	0	0	0	0	0	0	0
lateral cell membrane	0	0	0	0	0	0	0
nucleus	0.010474625	0.009342685	0.015956154	0.02234616	0.011177135	0.012314085	0.013601807
secreted	0.010902327	0.011656989	0.01044612	0.023776384	0.011781612	0.012657118	0.013536759
endosome	0.007110874	0	0	0.007238769	0	0.009677808	0.004004575
golgo apparatus	0.007966263	0.01006039	0.014031812	0.014678444	0.008037006	0.011009093	0.010963835
zymogen granule	0	0	0	0	0	0	0
vesicle	0	0	0	0	0	0	0
lysosome	0	0.01206248	0.010849941	0.003535645	0	0	0.004408011
cytoplasmic vesicle	0.0023326	0.00989982	0.003797316	0.012334696	0.005129038	0.007599141	0.006848769
membrane	0.011021495	0.005815511	0.012967293	0	0.004349649	0.012044095	0.007699674
recycling endosome	0	0	0	0.005354461	0	0	0.00089241
target cell membrane	0	0	0	0	0	0	0
cytoplasmic granule	0	0	0	0	0	0	0
parasitophorous vacuole	0	0	0	0	0	0	0
vacuole membrane	0	0	0	0	0	0	0
extracellular vessicle	0	0	0	0	0	0	0
cell membrane	0.011333662	0.021142429	0.01363919	0.015710244	0.018009651	0.01610275	0.015989654
golgi outpost	0	0	0	0	0	0	0
early endosome	0.004046204	0.004691867	0.004203157	0.004427817	0.003314918	0.002224612	0.003818096
cornified envelope	0	0	0	0	0	0	0
virion	0	0	0	0	0	0	0
melanosome	0	0	0	0	0	0	0
vacuole	0	0	0	0	0	0	0
endomembrane system	0	0	0	0	0	0	0
photoreceptor	0	0	0	0	0	0	0
cell surface	0	0	0	0	0	0	0
inflammasome	0	0	0	0	0	0	0
midbody	0	0	0	0.004619144	0	0	0.000769857
lipid droplet	0	0	0	0	0	0	0
presynapse	0.001403125	0	0	0	0	0	0.000233854
endoplasmic reticulum	0.010768891	0.00589538	0.003161492	0.014422108	0.005269179	0.007142487	0.007776589
preautophagosomal structure	0	0	0	0	0.003695383	0	0.000615897
cell projection	0	0	0.004912606	0.002647152	0	0.01094149	0.003083541
cytolitic granule	0	0	0	0	0	0	0
cell junction	0.00261889	0.000780656	0.004220843	0.006477266	0.00574015	0.006136951	0.004329126
dynein axonemal particle	0	0	0	0	0	0	0
mitochondrion	0.01430873	0.016679697	0.013195039	0.016437247	0.017741317	0.014407363	0.015461567
perikaryon	0	0	0	0	0	0	0
peroxisome	0	0.00532917	0	0	0	0	0.000888195
smooth endoplasmic reticulum membrane	0	0	0	0	0	0	0
myelin membrane	0	0	0	0	0	0	0
rrm	0.00096724	0.009376109	0.00291558	0.004310725	0.004879966	0	0.003741603
acidic residues	0	0	0	0	0	0.005831051	0.000971842
ph	0	0	0	0	0.003738049	0.003906884	0.001274156
krab	0	0	0	0	0	0	0
pdz	0.00097473	0.005247061	0	0	0	0.003861548	0.001680557
btb	0.005363371	0.006921411	0.00591729	0.004663523	0.006276576	0.004028046	0.00552837
nuclear localization signal	0	0.00445999	0.010096939	0	0	0	0.002426155
fibronectin type-iii	0	0.011603948	0	0.00153583	0.002530924	0	0.002611784
disordered	0.007163309	0.017432999	0.005363612	0.010232344	0.005855436	0.009711136	0.009293138
ig-like v-type	0.010355053	0	0	0	0.018449135	0	0.004800698
ef-hand	0.004474848	0	0.018516082	0	0.014990365	0	0.006330216
sh3	0.010993728	0	0	0.003983822	0.013956226	0	0.004822296
ig-like	0.018786378	0.004221713	0	0	0.001990587	0	0.004166446
pro residues	0	0.022815404	0.009433091	0.002821616	0	0	0.005845019
protein kinase	0.038584143	0.04234042	0.044086643	0.0484125	0.04726159	0.044362716	0.04417467
ig-like c2-type	0	0.014706935	0.009636115	0.0043134	0.005588759	0.007006001	0.006875202
basic and acidic residues	0.003173893	0.008625022	0.006563475	0.001450067	0.002402559	0.007287778	0.004917132
basic residues	0	0	0	0	0.006282343	0	0.001047057
egf-like	0	0	0	0	0	0	0
polar residues	0.012230839	0.002355783	0.003263859	0.004948549	0.00315876	0.002319378	0.004712862
Mean	0.009819448	0.005564522	0.005289844	0.009248804	0.006841587	0.008600133	0.007560723
Mode	0.004768411	0.00379144	0.005133813	0.004927045	0.004200467	0.003717097	0.004423046
Min	0.005075845	0.004566487	0.005002141	0.004782794	0.004658034	0.004772476	0.00480963
Max	0.00458254	0.004493184	0.006182548	0.005554689	0.003944289	0.004551567	0.004884803
Variance	0.004810494	0.005146359	0.004978447	0.005384241	0.006399215	0.005077781	0.005299423
Median	0.009598152	0.014276843	0.008435532	0.011272467	0.007284718	0.003119775	0.008997914
Standard Deviation	0	0	0	0	0	0	0
Range	0.004105674	0.00590773	0.004239006	0.003356169	0.004454413	0.004688976	0.004458661
Min gap	0.004687417	0.00407483	0.005004953	0.004523779	0.004915419	0.00414741	0.004558968
Max gap	0.004202313	0.004531553	0.004960466	0.005631466	0.004001701	0.004128199	0.00457595
Average gap	0.00441003	0.004760781	0.004632755	0.003331821	0.003612798	0.005488456	0.004372774
Min 2-hop gap	0.004244315	0.003202707	0.004773452	0.004133882	0.002982951	0.00400231	0.003889936
Max 2-hop gap	0.004026959	0.003939816	0.005362525	0.004969192	0.005022011	0.003758951	0.004513243
Average 2-hop gap	0.00428569	0.00395082	0.004329714	0.004808807	0.003333507	0.005852995	0.004426922
Latent_Value_1	0.006688556	0.003545135	0.003546862	0.004472931	0.004604383	0.009112353	0.00532837
Latent_Value_2	0.005108409	0.005286099	0.003215193	0.007370974	0.004457185	0.005426697	0.005144093
Latent_Value_3	0.007225422	0.006271306	0.004856215	0.004266779	0.003216453	0.004539048	0.005062537
Latent_Value_4	0.004060437	0.004542004	0.006053011	0.004910889	0.007006484	0.004798807	0.005228606
Latent_Value_5	0.006537057	0.004793005	0.003801222	0.004793841	0.006065956	0.005604497	0.005265929
Latent_Value_6	0.003860746	0.004328036	0.004283231	0.002795221	0.003891155	0.003879006	0.003839566
Latent_Value_7	0.008322249	0.003562133	0.003994362	0.003854561	0.003463879	0.004737554	0.00465579
Latent_Value_8	0.004245902	0.004858512	0.002623105	0.004527944	0.006301953	0.004789357	0.004557795
Latent_Value_9	0.004099735	0.005346985	0.004257483	0.003926718	0.004165723	0.003935917	0.00428876
Latent_Value_10	0.004009183	0.004872333	0.00699959	0.002785593	0.004543701	0.004143585	0.004558998
Latent_Value_11	0.005740503	0.005529325	0.006780551	0.004130925	0.003141568	0.004527854	0.004975121
Latent_Value_12	0.002756995	0.007758382	0.003645396	0.0057684	0.00304756	0.00657416	0.004925149
Latent_Value_13	0.004149463	0.007017329	0.003804028	0.003896779	0.003995967	0.003896298	0.004459977
Latent_Value_14	0.005239497	0.003788731	0.004167161	0.005180845	0.005663109	0.003803503	0.004640474
Latent_Value_15	0.003377636	0.003337951	0.005765421	0.003817632	0.005799685	0.003698225	0.004299425
Latent_Value_16	0.006517702	0.004632911	0.00648441	0.00450061	0.003530467	0.004700227	0.005061055
Latent_Value_17	0.00476346	0.004511844	0.005058226	0.003484558	0.003907743	0.004441507	0.004361223
Latent_Value_18	0.005514203	0.005547301	0.005049651	0.00441925	0.004757975	0.003038104	0.00472108
Latent_Value_19	0.004773982	0.002236128	0.006532141	0.006067504	0.009017579	0.006206017	0.005805558
Latent_Value_20	0.010305494	0.003803612	0.006852675	0.007039413	0.006590053	0.003450264	0.006340252
