## Supplementary Table 4b for "DrugProtAI: A guide to the future research of investigational target proteins"

	Partition_1	Partition_2	Partition_3	Partition_4	Partition_5	Partition_6	Partition_Average
Sequence Length	0.011225865210586999	0.010312070244243117	0.011767079006842032	0.010320062438582227	0.01128576116660046	0.011629460346558736	0.011090049735568928
Molecular Weight	0.011912942645377728	0.010878829226754587	0.012066670156580162	0.013959823387500679	0.012020987512566196	0.01018274166899426	0.011836999099628936
GRAVY	0.016238080417840195	0.01656036021546073	0.016283278636316435	0.018140452572933837	0.01592264706082625	0.015817192915224362	0.016493668636433634
Isoelectric Point	0.007492571862061242	0.008046102588461468	0.008085990353594022	0.008382261360144066	0.00791882072124215	0.0074143538392032705	0.007890016787451036
Instability Index	0.020371923779582676	0.02041984813568019	0.018369191177043116	0.020456922255767847	0.02202474463227129	0.018885123330476525	0.020087958885136942
Aromaticity	0.012866070515669919	0.013575235258414737	0.013651940277351447	0.013757017032742154	0.012950539531357393	0.01452875679211397	0.013554926567941604
Charge at 7	0.00891184062646244	0.008950171702851516	0.009132584321757875	0.009120903575708971	0.009548043634485318	0.008872794116533512	0.009089389662966607
Amino Acid Percent A	0.007118296533800588	0.007876792578586896	0.0077537634028090685	0.007455117700142095	0.0075689511217526765	0.00790661018750521	0.007613255254099421
Amino Acid Percent C	0.009758947596832554	0.010145230433050626	0.008818677236366973	0.009455682764865532	0.009520907997544745	0.01007101809723417	0.0096284106876491
Amino Acid Percent D	0.007447921595414734	0.0074592722727457724	0.007343499819365015	0.007827537129198613	0.009143106651638049	0.007490494127485286	0.0077853052659745785
Amino Acid Percent E	0.008898627932305935	0.009008132860533223	0.008760322169687853	0.010201873785689423	0.008681517673460617	0.010087169424300652	0.009272940640996282
Amino Acid Percent F	0.009377611259803497	0.009143316178263609	0.009366818480847812	0.010159298225984872	0.011036710881707905	0.010369160580259973	0.009908819267811278
Amino Acid Percent G	0.011907763693448203	0.01170210244697249	0.010055422164905278	0.012438066256110452	0.010548378944913792	0.011916904980661875	0.011428106414502015
Amino Acid Percent H	0.008692616349571981	0.008468246222383758	0.007986761943454242	0.008493382214970252	0.008578785626882818	0.00882104478015972	0.00850680618957046
Amino Acid Percent I	0.014838824736035386	0.012262073265107748	0.01563270946812298	0.014212400952943603	0.012512556372228917	0.013472896935377227	0.013821910288302645
Amino Acid Percent K	0.008974883371672286	0.008205790089301203	0.008965171131628423	0.00859603122962047	0.008272827183903573	0.008640073027602141	0.008609129338954684
Amino Acid Percent L	0.009772700952012651	0.00863691940087822	0.008722623760568732	0.009036225225342089	0.008452215511207539	0.008611673376948683	0.008872059704492985
Amino Acid Percent M	0.011135500602704056	0.010474686806764838	0.010641279643460965	0.010150104631682916	0.011717235580303543	0.01118437119381159	0.01088386307645465
Amino Acid Percent N	0.008705412593094436	0.008799359247537325	0.008635122076428841	0.008684082105008328	0.007297853394778995	0.008763701248022065	0.008480921777478332
Amino Acid Percent P	0.009584924269708174	0.010258445314369924	0.009315779995439422	0.008722981408141657	0.010741165641561851	0.010913978957710117	0.009922879264488524
Amino Acid Percent Q	0.015057670153938774	0.013847683563832812	0.01563380500546087	0.014263038246151286	0.013669606566535285	0.014962174444255181	0.014572329663362369
Amino Acid Percent R	0.008467249577730717	0.008654354751815778	0.00934692712435102	0.009005580007681502	0.008287463718521423	0.00942806518468229	0.00886494006079712
Amino Acid Percent S	0.013168320515711516	0.013552771198064644	0.013566273609175972	0.012968163618374782	0.014745938361341573	0.014169415088605464	0.013695147065212325
Amino Acid Percent T	0.007766905186074265	0.007764351948079633	0.008039178593518135	0.007496818768012382	0.007361242167849808	0.008232100701515064	0.0077767662275082155
Amino Acid Percent V	0.011437757441207015	0.011417550576038393	0.012817847454457165	0.010159603476890535	0.011879708169406998	0.011571724280772196	0.011547365233128716
Amino Acid Percent W	0.00852632336834661	0.007136546267647738	0.008650391071418547	0.007887552715955766	0.008000861575386924	0.008232086142188875	0.008072293523490743
Amino Acid Percent Y	0.010097246105676421	0.009270007950191712	0.011453255106089601	0.009354957695120627	0.008306770794415974	0.009848668117356794	0.009721817628141855
Molar Extinction Coefficient 1	0.008963053033215082	0.009643663441728657	0.008903126088709861	0.009356763616653241	0.009588149506580929	0.00922568881737165	0.009280074084043237
Molar Extinction Coefficient 2	0.010540089935843695	0.0098548429294927	0.008306979104240721	0.00936274768081885	0.009962819624121214	0.009985200667197037	0.009668779990285703
Secondary Structure helix	0.0077207602284344165	0.00905961509545334	0.009061172722481367	0.008946408489398339	0.008307258541058803	0.00834146281357062	0.00857277964839948
Secondary Structure turn	0.012211409682127368	0.011008356220156962	0.011353893594282521	0.011888897775176462	0.011188105011449258	0.011405957579409367	0.011509436643766989
Secondary Structure sheet	0.01900749720941036	0.018174014468994467	0.020788538440244725	0.019260798236192433	0.02307215069401244	0.019147489928447184	0.019908414829550268
aliphatic_aliphatic	0.014987007341399745	0.013809009447588266	0.014420925414021147	0.013160068100491452	0.013432278120585093	0.013804266347210268	0.013935592461882662
aliphatic_positive	0.007587661069780721	0.007239602443705	0.007650383979934074	0.007878199555499916	0.007373189847294665	0.00726834199583687	0.0074995631486752075
aliphatic_negative	0.009972761962573152	0.011504155190563909	0.010067577046420091	0.010317133783483508	0.010293919930303883	0.010110399814977702	0.010377657954720374
aliphatic_uncharged	0.008022633829163007	0.007642855854004019	0.008212603663280868	0.008475328305897476	0.007459264130741575	0.007844800964541323	0.007942914457938046
aliphatic_aromatic	0.009151299251072904	0.008819657197168063	0.010418850234903253	0.00921833471264387	0.009419234215584278	0.011209813137237462	0.009706198124768306
positive_aliphatic	0.008411068066068452	0.007462047235398417	0.007606620267801264	0.007867867661162577	0.008066279789621123	0.007673078171935121	0.007847826865331158
positive_positive	0.0077353763009867	0.007597712950441816	0.008253698961936647	0.008661639731072706	0.006935383155591693	0.008347276645455452	0.007921847957580837
positive_negative	0.007530108516124168	0.007773961008324649	0.007589448148559781	0.00752094277972378	0.008188188469319027	0.007300993995482775	0.007650607152922363
positive_uncharged	0.009180891250651474	0.00771902288862519	0.010458253538985034	0.008002539767950224	0.009136446258346385	0.010832548622987674	0.009221617054590996
positive_aromatic	0.007587563066064999	0.007217702637135119	0.0074759954136285525	0.007479649332090557	0.007122623190776968	0.008094996132702613	0.007496421628733135
negative_aliphatic	0.010575979580216862	0.010371141152576435	0.008835289995863327	0.009236181872121545	0.009770509457100326	0.009442124289359128	0.00970520439120627
negative_positive	0.007725156187887345	0.007552855373424558	0.007991278216304297	0.007977258358120628	0.006964376298053853	0.0073836358262992455	0.007599093376681653
negative_negative	0.007999488665638831	0.008167351529342202	0.00771971867634689	0.006935218678972058	0.007619805571374486	0.00743524918534545	0.007646138717836652
negative_uncharged	0.008742712122296784	0.007574683370974109	0.0075703606800014535	0.007628354816748279	0.00758286472500819	0.008335831964977449	0.007905801280001042
negative_aromatic	0.015200949740003872	0.01435964985566168	0.013649159794193434	0.015381753635306205	0.016574889545637295	0.014307991665800726	0.014912399039433867
uncharged_aliphatic	0.008373755551019808	0.008556014818598382	0.00871326213521509	0.008039391151804735	0.008560627064475886	0.008419644826795159	0.008443782591318177
uncharged_positive	0.010930209685183772	0.01150102375369843	0.010264340433032955	0.008951293106685174	0.010197206958785131	0.010095328458285955	0.010323233732611903
uncharged_negative	0.008181742653476202	0.007783963206048472	0.008304881633855175	0.008297197111091052	0.007423238494021229	0.008351844204533158	0.008057144550504216
uncharged_uncharged	0.011521573550209581	0.012194407384849875	0.01064656398199411	0.012506219065209117	0.01590004097612916	0.012067530927173407	0.012472722647594211
uncharged_aromatic	0.008164041184816057	0.007014526522280737	0.008250207892453378	0.007060066886804617	0.007824764472673516	0.008710164142151288	0.007837295183529932
aromatic_aliphatic	0.016901888015739223	0.017159431465825964	0.01846421830679384	0.015638969143489268	0.0190671623122833	0.01720868037221885	0.017406724936058406
aromatic_positive	0.008541188357279945	0.008730999331934521	0.008032160326690813	0.008862463975673954	0.008334159057480632	0.00864799931456834	0.008524828393938035
aromatic_negative	0.01495263184808025	0.013095483876043399	0.013265748037419547	0.012164480763712508	0.01151074925390181	0.01291576219847018	0.01298414266293795
aromatic_uncharged	0.00783939292524036	0.007623177278234381	0.008415504865277597	0.007074130496698372	0.007320330794730265	0.007400844615107256	0.007612230162548039
aromatic_aromatic	0.007746971780827695	0.00791918743074999	0.008653416351173263	0.007733702964872425	0.007715294157922326	0.008173187780931474	0.007990293411079529
Glycosylation	0.009789219482227619	0.009544372328021997	0.010121338982980472	0.010709818972203057	0.00921142720753782	0.006341962583429652	0.009286356592733436
Cross-link	0.0013891571938842331	0.0017500627124984	0.0015237653943045608	0.0017504284911515327	0.0013781048664933137	0.001073499707421438	0.001477503060958913
Modified residue	0.028328956559455533	0.027464695161115837	0.02713928177929031	0.027640286347245305	0.0261602305404728	0.026105426734969735	0.027139812853758254
Signal	0.0018492490112335205	0.002642575779020065	0.0020555789944634085	0.0021466709256299467	0.0018947512965704705	0.0028247271675554114	0.0022355921957454704
Disulfide bond	0.009639488813817383	0.007972155036920857	0.0073063982822896036	0.00849498750491863	0.007984501563966946	0.00812372091947144	0.00825354202023081
O-linked	0.0021289771979558065	0.0019639165535258363	0.0017675111304954444	0.0014878891579787308	0.0014401931631898798	0.0015770254718324459	0.0017275854458296905
N-linked	0.0072443342530945695	0.007865193413288132	0.007128337267359674	0.008635721135652447	0.006841600001104519	0.007787619469689328	0.007583800923364778
C-linked	5.143031350719619e-05	1.983664411328681e-05	6.775399245648147e-05	3.104765305415754e-05	4.504501579455103e-05	6.31097659444681e-06	3.6904099253353316e-05
N-beta-linked	6.0278234264453215e-05	4.3914736246281294e-05	3.796698250502346e-05	6.401245219216934e-06	3.0996215115513306e-05	2.4361407341186192e-05	3.398647011527907e-05
S-linked	0.0	0.0	0.0	0.0	1.2716465720735422e-05	0.0	2.119410953455904e-06
O-alpha-linked	0.0	0.0	5.508083094289991e-06	0.0	0.0	0.0	9.180138490483318e-07
binary_count	0.005148444400570546	0.006649365045726318	0.005608531339793404	0.004547086355003123	0.004625887516948978	0.005325190882885895	0.005317417590154711
binary_experimental_count	0.005498974955320036	0.005531031799623551	0.0073639600153300455	0.005683487682498672	0.006989444821959932	0.006377148838326613	0.006240674685509809
xeno_count	0.00334375882979304	0.0040168267815768035	0.002448802129867177	0.0024468708380068747	0.004196936300375605	0.002673248192190039	0.003187740511968256
xeno_experimental_count	0.0034145588720634825	0.004577316562644954	0.0029188056285254036	0.0035020656652802657	0.004738893429910914	0.002957767289008549	0.0036849012412389285
degree_binary	0.005113826990650686	0.005201510888876658	0.005399579136798383	0.0056866314341868585	0.005063812153779265	0.004923387833719926	0.005231458073001963
degree_xeno	0.0	0.0	0.0	0.0	0.0	0.0	0.0
degree_all	0.004919550273777604	0.005138501360280946	0.0052871127357372845	0.005490303172874264	0.005594612868329625	0.00555206925421844	0.005330358277536361
avg_degree_nbr_binary	0.005802535340281876	0.007080747964032547	0.007409321936264332	0.007405971428918337	0.006628071115146561	0.007116605551527611	0.006907208889361877
avg_degree_nbr_xeno	0.0	0.0	0.0	0.0	0.0	0.0	0.0
avg_degree_nbr_all	0.0057552205780604685	0.007463728104987426	0.007335189921485175	0.006759309259431851	0.006937226079065409	0.006251509069836541	0.006750363835477812
strongly_connected_component_sizes_all	0.003127993613412402	0.0038989625071466695	0.0030483858950021464	0.0026901191243972737	0.0029323455950198366	0.0033848678701182706	0.0031804457675160998
vacuole	0.0	6.663484886188875e-06	0.0	0.0	0.0	0.0	1.1105808143648125e-06
myelin membrane	0.0	0.0	0.0	0.0	0.0	0.0	0.0
cytoplasmic vesicle	0.0007031406775759783	0.0004903198620763717	0.0004126504698486358	0.0006230752005104109	0.000602889685832331	0.0004247462793584727	0.0005428036958670334
dynein axonemal particle	0.0	1.2372198308651036e-05	1.3379997220278388e-05	1.770112831508079e-05	1.2800959844177775e-05	2.192365547643831e-05	1.3029656527437716e-05
recycling endosome	0.00011474703307028709	5.971237558623949e-05	6.772786235176355e-05	0.00021963288198865595	9.722872758772684e-05	8.428450899510824e-05	0.00010722223159663019
cornified envelope	0.0	0.0	0.0	0.0	0.0	0.0	0.0
smooth endoplasmic reticulum membrane	6.94586542391717e-06	0.0	7.2617066398342355e-06	6.719279077092685e-06	0.00010162031275251157	0.0	2.0424527315559276e-05
perikaryon	9.041952469398177e-05	9.858703984894317e-05	0.00013939966740142483	0.00012340493758355566	0.00013383743498594368	8.583192438884677e-05	0.00011191342148378265
cytoplasmic granule	8.732224414706887e-05	7.630972667097683e-05	6.7107571804921e-05	6.010918540999632e-05	6.340473570015828e-05	6.54422472715747e-05	6.994928516744934e-05
cell junction	0.00018013315108124684	0.0002056148444988393	0.00021570963597605512	0.00037630729903854896	0.00022895974378717984	0.00037183180582318643	0.00026309274670084274
synapse	0.000153377864489709	0.000278617207520156	0.00015404802753495072	0.00021391338662042758	0.00022168747754012754	0.0002353647682878323	0.0002095014553322005
virion	0.0	0.0	0.0	3.021426206233944e-05	0.0	0.0	5.03571034372324e-06
midbody	7.333903398600304e-05	3.998913726303e-05	7.584430064002954e-05	5.3829319787114374e-05	8.957213363505317e-05	0.00011904131488241223	7.52692066989404e-05
extracellular vessicle	2.5969152172115767e-05	3.37505837563514e-05	1.7314404575338814e-05	0.0	1.4615534325230393e-05	1.2462160335147854e-05	1.7351972527364037e-05
endosome	0.0002904129669585998	0.000181028223398043	0.00032680386515766276	0.00046437732757563765	0.00022362875357860478	0.00022073961970525105	0.00028449845939563313
melanosome	0.00024578778895638495	0.00010839518764781335	0.00023757891054412852	0.0002005828503553386	0.00010810113562755087	0.00010050441273672922	0.00016682504764465756
golgo apparatus	0.0008712470677907483	0.0012166603424332797	0.0010318546809647928	0.001896432305517668	0.001093662567154321	0.0009345765655552312	0.0011740722549026734
target cell membrane	4.887358512939956e-06	0.0	1.1794824705296803e-05	0.0	0.0	6.5159311607983685e-06	3.8663523965058545e-06
microsome	0.00037226618088301197	0.0007530160467661619	0.0002168549964912586	0.0003219347264882872	0.0004870241800304155	0.0004309806373036206	0.00043034612799379266
lateral cell membrane	8.222899329449621e-05	3.9156128314614755e-05	2.751880995060057e-05	0.0	1.2588445631958288e-05	3.374251743814e-05	3.25391491049683e-05
photoreceptor	6.484760661427461e-05	5.570018075790435e-05	5.442536083719658e-05	0.00010029594991806484	3.997464907408139e-05	5.225831019418174e-05	6.125034289928393e-05
preautophagosomal structure	2.5059390457939485e-05	3.485880732160104e-05	4.143145892475485e-05	1.2285548039827488e-05	4.507279404866149e-05	1.2261002384189614e-05	2.849483352949566e-05
lysosome	0.00035819835572294925	0.0005015788332951572	0.0004391868902927046	0.00042401606031809426	0.000387128626847413	0.0002749088348424281	0.00039750293355312444
peroxisome	0.00013329941976416033	0.00016953488288124177	0.00011402334801397424	6.526054017192348e-05	0.00012471436868719438	2.624061798365917e-05	0.00010551219625035889
cell membrane	0.005148520272889277	0.005936510249547203	0.003680588033871594	0.0073175062818947745	0.006425583903249976	0.005752496764559496	0.005710200917668721
endoplasmic reticulum	0.0009168871691625464	0.0006366950652335696	0.0007745545484282154	0.000729186708448236	0.0009116087788024209	0.0008471191485099766	0.0008026752364308274
postsynapse	0.0004140110076275712	0.0007965748381880337	0.0005044272824085193	0.0004616517062257625	0.0003685944845729684	0.0004498496908239807	0.0004991848349744727
cytoplasm	0.0012786579088594876	0.0013797255065192734	0.0012005570323842026	0.001942471019017938	0.0013361438978919532	0.0012691167580141036	0.0014011120204478263
endomembrane system	5.2595378483042176e-05	7.481999782607977e-05	7.002548908176906e-05	0.00013539964985140806	4.9031380442761304e-05	7.906759773939911e-05	7.682324890407658e-05
presynapse	0.00010774105255620483	7.7854317420975e-05	0.000159829422176666	4.5520694212172974e-05	9.180346254758545e-05	4.912943280134427e-05	8.864639695249143e-05
cell projection	0.0004704381260340403	0.00044622315530415705	0.0005497695427457788	0.00036495046147938385	0.0004933391690662022	0.000670078123337367	0.0004991330963278216
early endosome	0.0002880568096351822	0.0002493446149882581	0.00020043302646663018	0.0002953095812094673	0.00031263454689611564	0.00022383536496153972	0.0002616023240261988
lipid droplet	6.094450846780149e-05	8.791475769037119e-05	0.0001358571361700394	8.492490858647781e-05	6.38083308121677e-05	0.0001873010283973472	0.0001034584450207008
inflammasome	0.0	0.0	0.0	0.0	1.6555374964262202e-05	2.6332455307723806e-05	7.147971711997668e-06
rough endoplasmic reticulum	7.755214660808873e-05	4.4500122444169716e-05	8.294987913099846e-05	3.6743097252204625e-05	6.780992009605273e-05	7.054510555049518e-05	6.33500451803349e-05
parasitophorous vacuole	0.0	0.0	0.0	6.680907388138429e-06	0.0	0.0	1.1134845646897382e-06
sarcoplasmic reticulum	1.859527494254811e-05	2.4753542668800286e-05	5.687815549673838e-05	6.828994951175875e-05	3.644140323142676e-05	6.673878718164957e-06	3.527203409490621e-05
late endosome	0.0003343458658126522	0.0001707326776613851	0.00017846394526807794	0.00033793972702512895	0.00016129823840301097	0.00011460071568869565	0.00021623019497649177
nucleus	0.00171513432765266	0.0016760982511247044	0.0015181756913534782	0.0008663939248058481	0.0020547156332396824	0.002087338178573455	0.0016529760011249714
chromosome	0.0002712208499904247	0.0001654867385966464	0.0006408996004657607	0.00022639576921607205	0.0004198320004397045	0.00037344566734929044	0.0003495467710096498
zymogen granule	1.1088734187559208e-05	2.545006854326492e-05	4.388160808883579e-05	1.1728432347686486e-05	5.34939018082782e-06	2.462970306814331e-05	2.0354656069386255e-05
vesicle	0.0	6.3433898308602135e-06	0.0	3.9232478406858934e-05	7.018662104390579e-06	0.0	8.765755057018289e-06
membrane	0.0010363747327176039	0.00096875108176048	0.0005987406215433454	0.0007701030344750875	0.0009928513548633194	0.0008354984637675388	0.0008670532148545625
secreted	0.0023043517759840843	0.001403762233541577	0.0022539428360263346	0.001859126791261648	0.0027410702587139513	0.0019853504937138995	0.0020912673982069157
cytolitic granule	6.422008422949472e-06	7.102879869211277e-06	6.77867720330901e-06	0.0	2.5464992573344295e-05	6.657946185979418e-06	8.737750709132244e-06
vacuole membrane	6.878801913785926e-06	1.3100971100557528e-05	1.0977168662697903e-05	3.229863647083954e-05	4.719857609506857e-05	3.913520634411069e-05	2.4931560097843362e-05
cell surface	0.0002027041706130459	3.827428625491909e-05	4.7428061147653246e-05	9.427974669131567e-05	5.8805691507123166e-05	0.00010347715222726443	9.082818474022025e-05
golgi outpost	0.0	0.0	0.0	2.6393596567813957e-05	0.0	2.766158610321037e-05	9.009197111837387e-06
mitochondrion	0.001512097034729464	0.0024385342117467946	0.00232597802832213	0.0025950671200019697	0.0020246588397386557	0.0010076228745169128	0.001983993018175988
cleavage furrow	3.913888750022135e-05	3.7088122712984876e-05	2.7168470939644627e-05	2.417120596913608e-05	1.788395953243361e-05	3.044159805633701e-05	2.931537411845959e-05
rrm	0.0002459157240141905	0.0004299133497170761	0.0001771213556550987	0.000245681859703157	0.00035459405330237793	0.00015121223842406057	0.0002674064301359935
acidic residues	0.0006796321630767984	0.0003056311492735335	0.00030087832380227793	0.0003329855390602515	0.00039792366469687947	0.000677293576209726	0.0004490574026865778
ph	0.00016168264179418257	0.00021372372282769464	0.00025769368677923605	0.0002689378878890151	0.00019859560427479096	0.00031833805890448116	0.00023649526707823342
krab	0.00013135677324467134	3.257263117909538e-05	8.61992287333499e-05	4.3225894599902803e-05	6.168000883981492e-06	0.00013824835856073362	7.296181453362242e-05
pdz	8.552945872823662e-05	0.00013112792452947723	9.767364176784679e-05	0.00010259970777466777	3.6626902675993867e-05	0.00011828817902969057	9.530763575098548e-05
btb	0.0003932673543257589	0.00048411067024590153	0.0002146970954598503	0.0002959231297924719	0.0002323660762037752	0.00023756572863770455	0.00030965500911091037
nuclear localization signal	0.0003193347284266007	0.0003429023083465061	0.00033053060116227593	0.00035597469093284284	0.00037043038753192055	0.00021477107660877823	0.0003223239655014874
fibronectin type-iii	0.00021970374446092167	0.00014655584822179427	0.00018298009484452846	4.661909166113238e-05	0.00012933091724553117	0.0002536838438386209	0.00016314559004542144
disordered	0.0026817185290082014	0.004014698680787595	0.003261145137064413	0.0037339745224955127	0.0029287348110550045	0.002980979236289322	0.0032668751527833418
ig-like v-type	0.000297850050093919	0.0002706889973004864	0.0002450394382687257	0.00014103660556589532	0.0003075976372856877	0.00018811881925668474	0.00024172192462856647
ef-hand	0.00043185195605339967	0.0003878141453683942	0.0005451700518393388	0.000408624374576288	0.000478480375314852	0.0004941620270275147	0.0004576838216966312
sh3	0.0003495438819080879	0.0004324374390048049	0.00022275440105271995	0.0002659224754206993	0.0003849669570481768	0.00040623850995311994	0.0003436439440646015
ig-like	0.00017380015378060435	0.0002674102005114292	0.00037871941713590277	0.0002894451702560523	0.00025384520158777636	0.00021901223913963906	0.00026370539706856735
pro residues	0.0007374411672764493	0.0008300555501952981	0.0006154565502867683	0.00048662694238396696	0.0005185379381007438	0.0005072261664743282	0.0006158907191195923
protein kinase	0.019192355152905374	0.019794963712831955	0.021512992159570306	0.023746499162584908	0.021617365730774787	0.018725704238964472	0.020764980026271966
ig-like c2-type	0.0003662934714867436	0.0004031386017949187	0.0005281741053902473	0.00024380970098235202	0.0003424585885074992	0.00035140868832159866	0.0003725471927472266
basic and acidic residues	0.0012396645086139217	0.0013594272312328127	0.0010995828420044638	0.0010753190492362617	0.0012753164583641135	0.001182008212045121	0.0012052197169161157
basic residues	0.0003124660041841271	0.000291200616084313	0.00028118142111843605	0.00028090770187497996	0.0002685169640945223	0.00019614928444858096	0.00027173699863415997
egf-like	0.00031080222280768186	0.00020094832865906549	0.0003278535611701009	0.0001034553360685757	0.00022108998228479378	0.00026456815649717223	0.00023811959791456496
polar residues	0.0014609832045847915	0.002004738591340496	0.0016082027886072947	0.0016715250611769605	0.001709060795677198	0.002169728724714641	0.0017707065276835632
Mean	0.016056162871283267	0.018918389195535547	0.015240461133678935	0.017659712624911537	0.01754455717417473	0.015962435448890602	0.016896953074745768
Mode	0.00786268630085955	0.007711260268119223	0.00820337586360004	0.007228632049854775	0.007084650990167478	0.007580835009543109	0.0076119067470240285
Min	0.008697375943799142	0.008418660193665052	0.007607962235800572	0.00803068849099129	0.008453789674477052	0.008909578407860693	0.008353009157765634
Max	0.008679936086702093	0.007719143475964739	0.007542986505325462	0.00846587738021815	0.00856559962968324	0.008693117955783269	0.008277776838946161
Variance	0.007351642687465422	0.008038277237583744	0.00849164762925363	0.008575699750742582	0.0078113237491657375	0.008912714891536161	0.008196884324291212
Median	0.01477908863409464	0.019458827189655074	0.01471811633647635	0.016135545863977516	0.016735543909139033	0.016624973903210313	0.01640868263942549
Standard Deviation	0.0079368555501903	0.007905530901394625	0.008475991511295047	0.007550754760105748	0.007592279968818346	0.008080694202723145	0.0079236844824212
Range	0.0072594030857218205	0.0075298092405777116	0.007376876770908387	0.007970833861582089	0.007980044946973179	0.008933058202774484	0.007841671018089613
Min gap	0.007311562984405795	0.007758204029400594	0.007714885559506764	0.0077022611488523065	0.008246022354596106	0.007202891788796641	0.007655971310926368
Max gap	0.008937075140553348	0.008273124348965303	0.00682780000834842	0.008032773948707406	0.007929016742556898	0.0075991157527958205	0.007933150990321198
Average gap	0.007717504947447465	0.008275690413185642	0.00787246066600515	0.0071802274346916516	0.0070507320355697204	0.008325031321746373	0.0077369411364410015
Min 2-hop gap	0.00764098916168783	0.0068463741781876475	0.008104803799531005	0.007675666135347969	0.007528890961684749	0.007809190820168642	0.0076009858427679745
Max 2-hop gap	0.007260973961526098	0.008190449133494399	0.0079708225722964	0.00844576049479162	0.007826552438726654	0.00799329949240278	0.007947976348872992
Average 2-hop gap	0.008060217096581753	0.008212982209364873	0.008282801780528848	0.007575429432193869	0.007491819973639129	0.008178483112188358	0.007966955600749472
Latent_Value_1	0.005907390607411386	0.006023700491234803	0.005906241461189022	0.005886537543560694	0.006429945905504928	0.005587620003682317	0.005956906002097192
Latent_Value_2	0.00591536123507653	0.00535574369586795	0.005594563888066448	0.005923175522038002	0.004938996569939955	0.00632913865845569	0.005676163261574096
Latent_Value_3	0.005789047972213254	0.005584282681595217	0.005301878193017259	0.006030367710226767	0.005277015728955054	0.005908541273253359	0.005648522259876818
Latent_Value_4	0.007398991710031666	0.00674349066416247	0.007202390073600411	0.007051712622262091	0.006407747058064403	0.007490882335546469	0.007049202410611252
Latent_Value_5	0.006773571916254929	0.005787611344158486	0.0062950858840671	0.006166933090857345	0.006218773633786898	0.006516908477612668	0.006293147391122904
Latent_Value_6	0.007177089266681544	0.0068900908421985355	0.00693452820607389	0.006893904889300508	0.00703240633688897	0.006100575889206203	0.006838099238391609
Latent_Value_7	0.00647867024026206	0.006266463547571178	0.0073245029373743276	0.006686088430520289	0.006714439808777753	0.006124176130206764	0.006599056849118729
Latent_Value_8	0.0063291356181001315	0.007178030251665229	0.006586833762765131	0.007276250026750647	0.005857907503416204	0.006529301803366181	0.006626243161010587
Latent_Value_9	0.0069648935357109094	0.00794049794610165	0.007897087416573275	0.007502764714042141	0.007719533455592506	0.007973081649167421	0.007666309786197984
Latent_Value_10	0.006110909816573437	0.005813288586769854	0.006312818418528928	0.0058716210349302545	0.005036404947692724	0.006082059496114959	0.005871183716768359
Latent_Value_11	0.00764804778752809	0.006917633362299546	0.007534662710386853	0.006653717635000453	0.006179031999300294	0.006820585151062739	0.006958946440929664
Latent_Value_12	0.00565065725837999	0.005758280145160237	0.005544573770904092	0.006628075386709323	0.00518050695840741	0.006094820157835168	0.00580948561289937
Latent_Value_13	0.006879930077775991	0.006841775198166966	0.006517393238743079	0.006324614746008171	0.006660070144885073	0.006944980660055361	0.006694794010939107
Latent_Value_14	0.006703710833045675	0.006144402396746534	0.007251126849089384	0.006541260368401125	0.006735422416864753	0.0065472197538249954	0.006653857102995411
Latent_Value_15	0.00567391635197738	0.006798581858187586	0.00654389604794183	0.005605389652531758	0.006504682275904161	0.0065484513379850595	0.0062791529207546284
Latent_Value_16	0.007545041643660888	0.007379917474760335	0.007091164621030745	0.006694643253572508	0.007189177676394567	0.007660633437250239	0.007260096351111546
Latent_Value_17	0.005735456316567379	0.005925420259059283	0.005985329296607366	0.005850075957321954	0.006331080997702004	0.005810974168856901	0.005939722832685814
Latent_Value_18	0.005809840449465667	0.005464304521650639	0.005878659204706107	0.005209312840495737	0.006044752769545302	0.00584694156624574	0.005708968558684865
Latent_Value_19	0.0066145737694924414	0.006681605065293805	0.005719594331341818	0.006166055327668277	0.006322288310440283	0.0062762074317077145	0.006296720705990723
Latent_Value_20	0.0070260933334371665	0.006055512296294061	0.006952739605336986	0.0063816456192195	0.0059155153528588035	0.0064873743842822785	0.006469813431904799
