## Supplementary Table 5a for "DrugProtAI: A guide to the future research of investigational target proteins"

	test_accuracy	test_accuracy_druggable	test_accuracy_non-druggable
1	0.5958333333333333	0.6416666666666667	0.55
2	0.5975	0.6366666666666667	0.5583333333333333
3	0.6191666666666666	0.6366666666666667	0.6016666666666667
4	0.6716666666666666	0.665	0.6783333333333333
5	0.6908333333333333	0.6866666666666666	0.695
6	0.7033333333333334	0.6983333333333334	0.7083333333333334
7	0.7091666666666666	0.705	0.7133333333333334
8	0.7041666666666667	0.69	0.7183333333333334
9	0.7158333333333333	0.7116666666666667	0.72
10	0.7125	0.72	0.705
11	0.7116666666666667	0.7016666666666667	0.7216666666666667
12	0.7191666666666666	0.71	0.7283333333333334
13	0.7241666666666666	0.7266666666666667	0.7216666666666667
14	0.7216666666666667	0.7216666666666667	0.7216666666666667
15	0.7316666666666667	0.72	0.7433333333333333
16	0.7233333333333334	0.715	0.7316666666666667
17	0.7408333333333333	0.7366666666666667	0.745
18	0.7333333333333333	0.725	0.7416666666666667
19	0.7275	0.7083333333333334	0.7466666666666667
20	0.735	0.7183333333333334	0.7516666666666667
21	0.7383333333333333	0.725	0.7516666666666667
22	0.7425	0.7316666666666667	0.7533333333333333
23	0.7408333333333333	0.72	0.7616666666666667
24	0.7391666666666666	0.7166666666666667	0.7616666666666667
25	0.7433333333333333	0.7233333333333334	0.7633333333333333
26	0.74	0.7183333333333334	0.7616666666666667
27	0.7458333333333333	0.7283333333333334	0.7633333333333333
28	0.7433333333333333	0.725	0.7616666666666667
29	0.7391666666666666	0.7216666666666667	0.7566666666666667
30	0.7375	0.7216666666666667	0.7533333333333333
31	0.7341666666666666	0.7183333333333334	0.75
32	0.7466666666666667	0.7333333333333333	0.76
33	0.74	0.725	0.755
34	0.745	0.7316666666666667	0.7583333333333333
35	0.7466666666666667	0.725	0.7683333333333333
36	0.74	0.725	0.755
37	0.7458333333333333	0.7333333333333333	0.7583333333333333
38	0.7475	0.7316666666666667	0.7633333333333333
39	0.7483333333333333	0.7283333333333334	0.7683333333333333
40	0.7491666666666666	0.7366666666666667	0.7616666666666667
41	0.74	0.7216666666666667	0.7583333333333333
42	0.7483333333333333	0.735	0.7616666666666667
43	0.7491666666666666	0.74	0.7583333333333333
44	0.7416666666666667	0.7316666666666667	0.7516666666666667
45	0.7391666666666666	0.7266666666666667	0.7516666666666667
46	0.7425	0.7283333333333334	0.7566666666666667
47	0.7516666666666667	0.74	0.7633333333333333
48	0.7516666666666667	0.7416666666666667	0.7616666666666667
49	0.7483333333333333	0.735	0.7616666666666667
50	0.7525	0.7466666666666667	0.7583333333333333
51	0.755	0.745	0.765
52	0.7541666666666667	0.75	0.7583333333333333
53	0.7541666666666667	0.7483333333333333	0.76
54	0.7566666666666667	0.75	0.7633333333333333
55	0.7441666666666666	0.7383333333333333	0.75
56	0.7483333333333333	0.74	0.7566666666666667
57	0.7483333333333333	0.74	0.7566666666666667
58	0.7525	0.745	0.76
59	0.7475	0.7416666666666667	0.7533333333333333
60	0.75	0.74	0.76
61	0.7491666666666666	0.7466666666666667	0.7516666666666667
62	0.7508333333333334	0.745	0.7566666666666667
63	0.7466666666666667	0.735	0.7583333333333333
64	0.7483333333333333	0.7416666666666667	0.755
65	0.7483333333333333	0.74	0.7566666666666667
66	0.7541666666666667	0.7516666666666667	0.7566666666666667
67	0.745	0.7383333333333333	0.7516666666666667
68	0.7508333333333334	0.74	0.7616666666666667
69	0.7475	0.7416666666666667	0.7533333333333333
70	0.7558333333333334	0.7483333333333333	0.7633333333333333
71	0.7408333333333333	0.7366666666666667	0.745
72	0.7491666666666666	0.7383333333333333	0.76
73	0.7441666666666666	0.74	0.7483333333333333
74	0.7425	0.7416666666666667	0.7433333333333333
75	0.7483333333333333	0.745	0.7516666666666667
76	0.7425	0.7383333333333333	0.7466666666666667
77	0.7483333333333333	0.745	0.7516666666666667
78	0.7566666666666667	0.7516666666666667	0.7616666666666667
79	0.7491666666666666	0.7383333333333333	0.76
80	0.7475	0.74	0.755
81	0.7516666666666667	0.7483333333333333	0.755
82	0.75	0.7466666666666667	0.7533333333333333
83	0.7575	0.7616666666666667	0.7533333333333333
84	0.7433333333333333	0.7416666666666667	0.745
85	0.7525	0.7483333333333333	0.7566666666666667
86	0.7533333333333333	0.755	0.7516666666666667
87	0.7466666666666667	0.7483333333333333	0.745
88	0.7475	0.7466666666666667	0.7483333333333333
89	0.7475	0.7483333333333333	0.7466666666666667
90	0.7508333333333334	0.7533333333333333	0.7483333333333333
91	0.7441666666666666	0.7416666666666667	0.7466666666666667
92	0.7475	0.7466666666666667	0.7483333333333333
93	0.7475	0.7516666666666667	0.7433333333333333
94	0.7425	0.745	0.74
95	0.7575	0.76	0.755
96	0.745	0.7483333333333333	0.7416666666666667
97	0.75	0.7533333333333333	0.7466666666666667
98	0.7483333333333333	0.755	0.7416666666666667
99	0.7483333333333333	0.755	0.7416666666666667
100	0.75	0.75	0.75
101	0.7483333333333333	0.755	0.7416666666666667
102	0.7516666666666667	0.7583333333333333	0.745
103	0.7441666666666666	0.75	0.7383333333333333
104	0.755	0.76	0.75
105	0.7508333333333334	0.755	0.7466666666666667
106	0.7516666666666667	0.7616666666666667	0.7416666666666667
107	0.755	0.7616666666666667	0.7483333333333333
108	0.7491666666666666	0.7583333333333333	0.74
109	0.7491666666666666	0.7533333333333333	0.745
110	0.7541666666666667	0.7633333333333333	0.745
111	0.7541666666666667	0.7716666666666666	0.7366666666666667
112	0.7425	0.75	0.735
113	0.7541666666666667	0.765	0.7433333333333333
114	0.7491666666666666	0.7616666666666667	0.7366666666666667
115	0.7508333333333334	0.7683333333333333	0.7333333333333333
116	0.75	0.7616666666666667	0.7383333333333333
117	0.7516666666666667	0.7566666666666667	0.7466666666666667
118	0.7508333333333334	0.7633333333333333	0.7383333333333333
119	0.7508333333333334	0.7633333333333333	0.7383333333333333
120	0.7516666666666667	0.76	0.7433333333333333
121	0.7558333333333334	0.765	0.7466666666666667
122	0.7533333333333333	0.7616666666666667	0.745
123	0.75	0.7583333333333333	0.7416666666666667
124	0.7508333333333334	0.765	0.7366666666666667
125	0.7525	0.765	0.74
126	0.7608333333333334	0.7683333333333333	0.7533333333333333
127	0.7583333333333333	0.7666666666666667	0.75
128	0.7566666666666667	0.77	0.7433333333333333
129	0.7516666666666667	0.7633333333333333	0.74
130	0.7483333333333333	0.7566666666666667	0.74
131	0.7583333333333333	0.775	0.7416666666666667
132	0.7508333333333334	0.7616666666666667	0.74
133	0.7533333333333333	0.7716666666666666	0.735
134	0.7483333333333333	0.7616666666666667	0.735
135	0.7508333333333334	0.7616666666666667	0.74
136	0.7483333333333333	0.76	0.7366666666666667
137	0.7508333333333334	0.7666666666666667	0.735
138	0.7583333333333333	0.78	0.7366666666666667
139	0.7475	0.7566666666666667	0.7383333333333333
140	0.7566666666666667	0.77	0.7433333333333333
141	0.7516666666666667	0.76	0.7433333333333333
142	0.7541666666666667	0.765	0.7433333333333333
143	0.7466666666666667	0.7566666666666667	0.7366666666666667
144	0.7508333333333334	0.7516666666666667	0.75
145	0.7558333333333334	0.77	0.7416666666666667
146	0.7466666666666667	0.7616666666666667	0.7316666666666667
147	0.75	0.7616666666666667	0.7383333333333333
148	0.7491666666666666	0.76	0.7383333333333333
149	0.745	0.7583333333333333	0.7316666666666667
150	0.7533333333333333	0.7616666666666667	0.745
151	0.75	0.765	0.735
152	0.745	0.76	0.73
153	0.7566666666666667	0.7666666666666667	0.7466666666666667
154	0.7525	0.7633333333333333	0.7416666666666667
155	0.7541666666666667	0.765	0.7433333333333333
156	0.7541666666666667	0.7566666666666667	0.7516666666666667
157	0.7525	0.76	0.745
158	0.75	0.7666666666666667	0.7333333333333333
159	0.7591666666666667	0.77	0.7483333333333333
160	0.7458333333333333	0.7583333333333333	0.7333333333333333
161	0.7441666666666666	0.7483333333333333	0.74
162	0.7491666666666666	0.7666666666666667	0.7316666666666667
163	0.755	0.76	0.75
164	0.7416666666666667	0.7566666666666667	0.7266666666666667
165	0.7516666666666667	0.76	0.7433333333333333
166	0.7491666666666666	0.76	0.7383333333333333
167	0.7516666666666667	0.765	0.7383333333333333
168	0.7533333333333333	0.76	0.7466666666666667
169	0.7475	0.7666666666666667	0.7283333333333334
170	0.755	0.7616666666666667	0.7483333333333333
171	0.7416666666666667	0.755	0.7283333333333334
172	0.7458333333333333	0.7516666666666667	0.74
173	0.7508333333333334	0.7633333333333333	0.7383333333333333
174	0.7558333333333334	0.76	0.7516666666666667
175	0.75	0.76	0.74
176	0.7508333333333334	0.7683333333333333	0.7333333333333333
177	0.7466666666666667	0.76	0.7333333333333333
178	0.7466666666666667	0.765	0.7283333333333334
179	0.7475	0.7583333333333333	0.7366666666666667
180	0.7491666666666666	0.7616666666666667	0.7366666666666667
181	0.7458333333333333	0.75	0.7416666666666667
182	0.7475	0.7666666666666667	0.7283333333333334
183	0.7533333333333333	0.7666666666666667	0.74
