## Supplementary Table 5b for "DrugProtAI: A guide to the future research of investigational target proteins"

	test_accuracy	test_accuracy_druggable	test_accuracy_non_druggable
1	0.5525	0.11166666666666666	0.9933333333333333
2	0.6475	0.6716666666666666	0.6233333333333333
3	0.685	0.6733333333333333	0.6966666666666667
4	0.7058333333333333	0.6933333333333334	0.7183333333333334
5	0.7033333333333334	0.6916666666666667	0.715
6	0.7208333333333333	0.7133333333333334	0.7283333333333334
7	0.7233333333333334	0.7083333333333334	0.7383333333333333
8	0.725	0.7216666666666667	0.7283333333333334
9	0.725	0.7216666666666667	0.7283333333333334
10	0.7266666666666667	0.74	0.7133333333333334
11	0.7266666666666667	0.7366666666666667	0.7166666666666667
12	0.7241666666666666	0.7266666666666667	0.7216666666666667
13	0.73	0.73	0.73
14	0.7266666666666667	0.7266666666666667	0.7266666666666667
15	0.7316666666666667	0.73	0.7333333333333333
16	0.7316666666666667	0.73	0.7333333333333333
17	0.725	0.725	0.725
18	0.745	0.7533333333333333	0.7366666666666667
19	0.7458333333333333	0.755	0.7366666666666667
20	0.7433333333333333	0.7566666666666667	0.73
21	0.7516666666666667	0.7616666666666667	0.7416666666666667
22	0.7525	0.76	0.745
23	0.7483333333333333	0.7433333333333333	0.7533333333333333
24	0.7483333333333333	0.755	0.7416666666666667
25	0.76	0.7666666666666667	0.7533333333333333
26	0.7558333333333334	0.7683333333333333	0.7433333333333333
27	0.7566666666666667	0.76	0.7533333333333333
28	0.7541666666666667	0.76	0.7483333333333333
29	0.7475	0.7583333333333333	0.7366666666666667
30	0.7483333333333333	0.7583333333333333	0.7383333333333333
31	0.7483333333333333	0.7583333333333333	0.7383333333333333
32	0.7625	0.7616666666666667	0.7633333333333333
33	0.7666666666666667	0.7733333333333333	0.76
34	0.7716666666666666	0.7783333333333333	0.765
35	0.7708333333333334	0.7716666666666666	0.77
36	0.7783333333333333	0.79	0.7666666666666667
37	0.7825	0.795	0.77
38	0.7758333333333334	0.7883333333333333	0.7633333333333333
39	0.7708333333333334	0.7833333333333333	0.7583333333333333
40	0.7758333333333334	0.785	0.7666666666666667
41	0.7733333333333333	0.77	0.7766666666666666
42	0.7741666666666667	0.7833333333333333	0.765
43	0.7741666666666667	0.7833333333333333	0.765
44	0.7783333333333333	0.7916666666666666	0.765
45	0.7741666666666667	0.7883333333333333	0.76
46	0.78	0.7833333333333333	0.7766666666666666
47	0.7825	0.7883333333333333	0.7766666666666666
48	0.7791666666666667	0.785	0.7733333333333333
49	0.7783333333333333	0.785	0.7716666666666666
50	0.7766666666666666	0.7833333333333333	0.77
51	0.7733333333333333	0.7816666666666666	0.765
52	0.7666666666666667	0.77	0.7633333333333333
53	0.7716666666666666	0.7833333333333333	0.76
54	0.7725	0.77	0.775
55	0.7666666666666667	0.7733333333333333	0.76
56	0.7691666666666667	0.7766666666666666	0.7616666666666667
57	0.7733333333333333	0.7816666666666666	0.765
58	0.7666666666666667	0.7733333333333333	0.76
59	0.7741666666666667	0.7866666666666666	0.7616666666666667
60	0.77	0.775	0.765
61	0.7725	0.7883333333333333	0.7566666666666667
62	0.7791666666666667	0.79	0.7683333333333333
63	0.7741666666666667	0.785	0.7633333333333333
64	0.77	0.7816666666666666	0.7583333333333333
65	0.7716666666666666	0.785	0.7583333333333333
66	0.7733333333333333	0.7916666666666666	0.755
67	0.78	0.7966666666666666	0.7633333333333333
68	0.775	0.7916666666666666	0.7583333333333333
69	0.77	0.785	0.755
70	0.7716666666666666	0.7883333333333333	0.755
71	0.7675	0.785	0.75
72	0.7783333333333333	0.7933333333333333	0.7633333333333333
73	0.7883333333333333	0.795	0.7816666666666666
74	0.7758333333333334	0.7866666666666666	0.765
75	0.775	0.785	0.765
76	0.7741666666666667	0.7883333333333333	0.76
77	0.7808333333333334	0.7966666666666666	0.765
78	0.7816666666666666	0.7983333333333333	0.765
79	0.785	0.8033333333333333	0.7666666666666667
80	0.7725	0.7833333333333333	0.7616666666666667
81	0.7816666666666666	0.79	0.7733333333333333
82	0.7808333333333334	0.7866666666666666	0.775
83	0.78	0.7966666666666666	0.7633333333333333
84	0.78	0.785	0.775
85	0.7775	0.785	0.77
86	0.7783333333333333	0.785	0.7716666666666666
87	0.7891666666666667	0.8	0.7783333333333333
88	0.7833333333333333	0.79	0.7766666666666666
89	0.785	0.8016666666666666	0.7683333333333333
90	0.7866666666666666	0.8	0.7733333333333333
91	0.7808333333333334	0.7883333333333333	0.7733333333333333
92	0.785	0.7966666666666666	0.7733333333333333
93	0.7866666666666666	0.8016666666666666	0.7716666666666666
94	0.775	0.7833333333333333	0.7666666666666667
95	0.7833333333333333	0.7916666666666666	0.775
96	0.785	0.7983333333333333	0.7716666666666666
97	0.7858333333333334	0.8	0.7716666666666666
98	0.775	0.785	0.765
99	0.785	0.795	0.775
100	0.7766666666666666	0.7833333333333333	0.77
101	0.78	0.7866666666666666	0.7733333333333333
102	0.7783333333333333	0.7916666666666666	0.765
103	0.7766666666666666	0.79	0.7633333333333333
104	0.7775	0.79	0.765
105	0.7816666666666666	0.7933333333333333	0.77
106	0.7841666666666667	0.795	0.7733333333333333
107	0.7808333333333334	0.79	0.7716666666666666
108	0.7766666666666666	0.7916666666666666	0.7616666666666667
109	0.7766666666666666	0.795	0.7583333333333333
110	0.7858333333333334	0.8033333333333333	0.7683333333333333
111	0.7783333333333333	0.7866666666666666	0.77
112	0.7766666666666666	0.7916666666666666	0.7616666666666667
113	0.7741666666666667	0.7833333333333333	0.765
114	0.7808333333333334	0.79	0.7716666666666666
115	0.7766666666666666	0.7783333333333333	0.775
116	0.7808333333333334	0.7933333333333333	0.7683333333333333
117	0.7725	0.7816666666666666	0.7633333333333333
118	0.7791666666666667	0.79	0.7683333333333333
119	0.7791666666666667	0.7816666666666666	0.7766666666666666
120	0.7716666666666666	0.7816666666666666	0.7616666666666667
121	0.7708333333333334	0.775	0.7666666666666667
122	0.7808333333333334	0.7866666666666666	0.775
123	0.7766666666666666	0.7816666666666666	0.7716666666666666
124	0.7841666666666667	0.7983333333333333	0.77
125	0.7766666666666666	0.7866666666666666	0.7666666666666667
126	0.7766666666666666	0.785	0.7683333333333333
127	0.7775	0.7833333333333333	0.7716666666666666
128	0.7775	0.7833333333333333	0.7716666666666666
129	0.7733333333333333	0.775	0.7716666666666666
130	0.7725	0.7866666666666666	0.7583333333333333
131	0.7733333333333333	0.7816666666666666	0.765
132	0.7783333333333333	0.7883333333333333	0.7683333333333333
133	0.7808333333333334	0.7983333333333333	0.7633333333333333
134	0.7775	0.7933333333333333	0.7616666666666667
135	0.7775	0.795	0.76
136	0.78	0.795	0.765
137	0.7825	0.7966666666666666	0.7683333333333333
138	0.7791666666666667	0.7933333333333333	0.765
139	0.7825	0.795	0.77
140	0.7816666666666666	0.7966666666666666	0.7666666666666667
141	0.7816666666666666	0.7966666666666666	0.7666666666666667
142	0.7741666666666667	0.7783333333333333	0.77
143	0.7725	0.7766666666666666	0.7683333333333333
144	0.7725	0.7766666666666666	0.7683333333333333
145	0.7858333333333334	0.8	0.7716666666666666
146	0.7766666666666666	0.7816666666666666	0.7716666666666666
147	0.7766666666666666	0.7816666666666666	0.7716666666666666
148	0.7766666666666666	0.7816666666666666	0.7716666666666666
149	0.7766666666666666	0.7816666666666666	0.7716666666666666
150	0.7766666666666666	0.7816666666666666	0.7716666666666666
151	0.7766666666666666	0.7816666666666666	0.7716666666666666
152	0.7766666666666666	0.7816666666666666	0.7716666666666666
153	0.7766666666666666	0.7816666666666666	0.7716666666666666
154	0.7766666666666666	0.7816666666666666	0.7716666666666666
155	0.7766666666666666	0.7816666666666666	0.7716666666666666
156	0.7766666666666666	0.7816666666666666	0.7716666666666666
157	0.7766666666666666	0.7816666666666666	0.7716666666666666
158	0.785	0.7933333333333333	0.7766666666666666
159	0.7866666666666666	0.8016666666666666	0.7716666666666666
160	0.7866666666666666	0.8016666666666666	0.7716666666666666
161	0.7866666666666666	0.8016666666666666	0.7716666666666666
162	0.7866666666666666	0.8016666666666666	0.7716666666666666
163	0.7866666666666666	0.8016666666666666	0.7716666666666666
164	0.7866666666666666	0.8016666666666666	0.7716666666666666
165	0.7866666666666666	0.8016666666666666	0.7716666666666666
166	0.7866666666666666	0.8016666666666666	0.7716666666666666
167	0.78	0.7866666666666666	0.7733333333333333
168	0.78	0.7866666666666666	0.7733333333333333
169	0.78	0.7866666666666666	0.7733333333333333
170	0.7833333333333333	0.7933333333333333	0.7733333333333333
171	0.7833333333333333	0.7933333333333333	0.7733333333333333
172	0.7833333333333333	0.7933333333333333	0.7733333333333333
173	0.7833333333333333	0.7933333333333333	0.7733333333333333
174	0.7833333333333333	0.7933333333333333	0.7733333333333333
175	0.7866666666666666	0.8016666666666666	0.7716666666666666
176	0.7866666666666666	0.8016666666666666	0.7716666666666666
177	0.7866666666666666	0.8016666666666666	0.7716666666666666
178	0.7733333333333333	0.7833333333333333	0.7633333333333333
179	0.7775	0.7883333333333333	0.7666666666666667
180	0.78	0.7933333333333333	0.7666666666666667
181	0.78	0.7933333333333333	0.7666666666666667
182	0.78	0.7933333333333333	0.7666666666666667
183	0.78	0.7933333333333333	0.7666666666666667
