## Supplementary Table 7b for "DrugProtAI: A guide to the future research of investigational target proteins"

Protein	Probability_Partition_1	Probability_Partition_2	Probability_Partition_3	Probability_Partition_4	Probability_Partition_5	Probability_Partition_6	Mean_Probability
A8MPY1	0.78	0.88	0.81	0.74	0.5	0.69	0.733333333
O00182	0.42	0.33	0.36	0.42	0.31	0.54	0.396666667
O00187	0.61	0.66	0.68	0.6	0.91	0.98	0.74
O00303	0.32	0.33	0.36	0.4	0.89	0.9	0.533333333
O00459	0.31	0.32	0.25	0.33	0.86	0.97	0.506666667
O14672	0.51	0.6	0.58	0.42	0.94	1	0.675
O14727	0.52	0.48	0.44	0.42	0.59	0.85	0.55
O14733	0.73	0.75	0.7	0.66	0.87	0.98	0.781666667
O14735	0.5	0.51	0.34	0.51	0.72	0.8	0.563333333
O14763	0.18	0.32	0.36	0.38	0.48	0.62	0.39
O14792	0.45	0.37	0.49	0.46	0.48	0.53	0.463333333
O14793	0.58	0.55	0.64	0.7	0.82	0.93	0.703333333
O14818	0.43	0.44	0.54	0.56	0.84	0.95	0.626666667
O14874	0.68	0.61	0.7	0.63	0.81	0.83	0.71
O14949	0.53	0.45	0.59	0.6	0.32	0.4	0.481666667
O15143	0.55	0.55	0.49	0.46	0.37	0.58	0.5
O15144	0.5	0.62	0.65	0.54	0.84	0.91	0.676666667
O15145	0.5	0.49	0.43	0.4	0.74	0.89	0.575
O15169	0.3	0.22	0.34	0.52	0.87	0.96	0.535
O15460	0.72	0.7	0.66	0.59	0.83	0.94	0.74
O15511	0.35	0.43	0.45	0.37	0.32	0.42	0.39
O15552	0.7	0.67	0.62	0.64	0.85	0.94	0.736666667
O43169	0.54	0.46	0.52	0.38	0.88	0.89	0.611666667
O43306	0.77	0.8	0.78	0.78	0.88	0.84	0.808333333
O43399	0.2	0.23	0.27	0.31	0.4	0.34	0.291666667
O43447	0.52	0.57	0.58	0.55	0.85	0.95	0.67
O43681	0.39	0.64	0.53	0.53	0.93	0.97	0.665
O43739	0.55	0.37	0.52	0.44	0.63	0.86	0.561666667
O60264	0.39	0.44	0.43	0.42	0.81	0.95	0.573333333
O60266	0.74	0.84	0.8	0.68	0.89	0.98	0.821666667
O60294	0.71	0.56	0.47	0.43	0.64	0.79	0.6
O60341	0.51	0.42	0.52	0.49	0.95	0.97	0.643333333
O60462	0.5	0.53	0.65	0.6	0.84	0.94	0.676666667
O60493	0.47	0.46	0.53	0.35	0.68	0.69	0.53
O60503	0.85	0.72	0.74	0.74	0.75	0.96	0.793333333
O60547	0.81	0.76	0.8	0.69	0.91	0.97	0.823333333
O60551	0.49	0.37	0.44	0.34	0.84	0.97	0.575
O60658	0.64	0.68	0.48	0.5	0.64	0.74	0.613333333
O60678	0.66	0.81	0.7	0.7	0.96	0.94	0.795
O60733	0.6	0.7	0.53	0.62	0.76	0.95	0.693333333
O60882	0.74	0.78	0.79	0.69	0.56	0.65	0.701666667
O60911	0.53	0.71	0.7	0.59	0.5	0.74	0.628333333
O75521	0.49	0.62	0.61	0.53	0.73	0.91	0.648333333
O75533	0.61	0.63	0.58	0.6	0.94	0.97	0.721666667
O75865	0.5	0.56	0.53	0.47	0.79	0.87	0.62
O75881	0.68	0.65	0.59	0.7	0.68	0.78	0.68
O75891	0.75	0.88	0.91	0.92	0.94	0.96	0.893333333
O75900	0.65	0.51	0.44	0.52	0.49	0.46	0.511666667
O75908	0.58	0.59	0.46	0.44	0.72	0.77	0.593333333
O75976	0.52	0.62	0.65	0.53	0.7	0.92	0.656666667
O94766	0.45	0.38	0.46	0.41	0.56	0.69	0.491666667
O95445	0.57	0.68	0.48	0.64	0.35	0.35	0.511666667
O95865	0.47	0.4	0.47	0.44	0.48	0.68	0.49
P00156	0.71	0.7	0.61	0.51	0.45	0.58	0.593333333
P00746	0.37	0.48	0.58	0.49	0.16	0.18	0.376666667
P00973	0.49	0.62	0.52	0.36	0.65	0.83	0.578333333
P01112	0.49	0.53	0.65	0.57	0.95	0.93	0.686666667
P01127	0.36	0.48	0.47	0.47	0.55	0.71	0.506666667
P01270	0.37	0.42	0.43	0.42	0.41	0.43	0.413333333
P01563	0.34	0.51	0.6	0.54	0.52	0.68	0.531666667
P01574	0.47	0.52	0.55	0.48	0.52	0.74	0.546666667
P01593	0.09	0.56	0.63	0.3	0.06	0.57	0.368333333
P01615	0.34	0.56	0.73	0.33	0.01	0.49	0.41
P01764	0.26	0.43	0.51	0.2	0.03	0.24	0.278333333
P01768	0.21	0.49	0.62	0.31	0.01	0.46	0.35
P01834	0.38	0.44	0.52	0.48	0.14	0.43	0.398333333
P01848	0.39	0.44	0.47	0.45	0.23	0.42	0.4
P01850	0.34	0.58	0.59	0.52	0.23	0.25	0.418333333
P01854	0.49	0.49	0.56	0.42	0.3	0.63	0.481666667
P01877	0.59	0.46	0.53	0.56	0.36	0.71	0.535
P02741	0.5	0.55	0.58	0.64	0.85	0.95	0.678333333
P03956	0.68	0.77	0.82	0.72	0.8	0.93	0.786666667
P04053	0.47	0.47	0.45	0.41	0.81	0.95	0.593333333
P04118	0.38	0.55	0.63	0.54	0.25	0.27	0.436666667
P04141	0.45	0.57	0.63	0.54	0.55	0.61	0.558333333
P04424	0.74	0.66	0.64	0.57	0.91	0.93	0.741666667
P04632	0.62	0.54	0.57	0.63	0.77	0.8	0.655
P05019	0.3	0.35	0.42	0.32	0.38	0.52	0.381666667
P05062	0.62	0.67	0.65	0.75	0.87	0.91	0.745
P05162	0.48	0.46	0.52	0.54	0.38	0.46	0.473333333
P05187	0.69	0.8	0.73	0.76	0.95	0.98	0.818333333
P05305	0.26	0.32	0.51	0.37	0.36	0.33	0.358333333
P05451	0.4	0.5	0.61	0.49	0.31	0.35	0.443333333
P05981	0.58	0.63	0.57	0.67	0.74	0.86	0.675
P06132	0.62	0.75	0.58	0.55	0.83	0.87	0.7
P06307	0.47	0.34	0.44	0.47	0.68	0.81	0.535
P06730	0.45	0.46	0.47	0.44	0.84	0.92	0.596666667
P06731	0.34	0.3	0.56	0.43	0.68	0.8	0.518333333
P06734	0.32	0.37	0.48	0.41	0.65	0.75	0.496666667
P06753	0.43	0.6	0.59	0.82	0.83	0.83	0.683333333
P07108	0.53	0.59	0.61	0.63	0.55	0.68	0.598333333
P07339	0.59	0.59	0.59	0.54	0.9	0.99	0.7
P07384	0.72	0.66	0.74	0.64	0.96	1	0.786666667
P07478	0.54	0.61	0.58	0.56	0.41	0.53	0.538333333
P07602	0.36	0.55	0.51	0.59	0.7	0.9	0.601666667
P07919	0.5	0.59	0.51	0.64	0.56	0.5	0.55
P07942	0.28	0.59	0.56	0.57	0.86	0.89	0.625
P08048	0.15	0.28	0.35	0.26	0.54	0.69	0.378333333
P08217	0.42	0.45	0.55	0.4	0.3	0.33	0.408333333
P08238	0.63	0.69	0.64	0.68	0.95	0.99	0.763333333
P08254	0.69	0.64	0.61	0.57	0.59	0.85	0.658333333
P08311	0.29	0.48	0.53	0.56	0.59	0.65	0.516666667
P08476	0.46	0.45	0.5	0.5	0.37	0.39	0.445
P08493	0.45	0.49	0.67	0.51	0.3	0.34	0.46
P08571	0.38	0.5	0.52	0.57	0.65	0.76	0.563333333
P08574	0.59	0.57	0.44	0.55	0.64	0.83	0.603333333
P09012	0.34	0.32	0.29	0.3	0.76	0.86	0.478333333
P09104	0.64	0.79	0.88	0.85	0.91	0.92	0.831666667
P09237	0.54	0.65	0.71	0.65	0.58	0.74	0.645
P09238	0.67	0.57	0.66	0.6	0.59	0.62	0.618333333
P09668	0.48	0.62	0.63	0.63	0.7	0.85	0.651666667
P09923	0.61	0.71	0.7	0.63	0.83	0.92	0.733333333
P09936	0.41	0.39	0.39	0.34	0.74	0.96	0.538333333
P09958	0.45	0.6	0.67	0.64	0.94	0.99	0.715
P0CG47	0.41	0.28	0.47	0.45	0.82	0.91	0.556666667
P0CG48	0.46	0.37	0.48	0.49	0.8	0.9	0.583333333
P10114	0.44	0.43	0.46	0.4	0.8	0.79	0.553333333
P10145	0.45	0.47	0.59	0.52	0.59	0.81	0.571666667
P10147	0.39	0.43	0.55	0.41	0.5	0.55	0.471666667
P10153	0.54	0.57	0.53	0.49	0.66	0.66	0.575
P10242	0.13	0.1	0.11	0.13	0.57	0.75	0.298333333
P10398	0.66	0.67	0.54	0.69	0.93	0.96	0.741666667
P10589	0.18	0.32	0.26	0.29	0.1	0.15	0.216666667
P10599	0.5	0.61	0.55	0.64	0.87	0.92	0.681666667
P10600	0.47	0.59	0.41	0.59	0.84	0.89	0.631666667
P10644	0.45	0.6	0.61	0.6	0.91	0.98	0.691666667
P11047	0.28	0.49	0.58	0.46	0.62	0.7	0.521666667
P11049	0.41	0.63	0.61	0.53	0.61	0.88	0.611666667
P11226	0.34	0.46	0.54	0.5	0.78	0.86	0.58
P11233	0.43	0.55	0.55	0.58	0.74	0.82	0.611666667
P11488	0.46	0.62	0.79	0.75	0.73	0.58	0.655
P11597	0.72	0.65	0.73	0.73	0.47	0.68	0.663333333
P11684	0.46	0.5	0.68	0.47	0.48	0.6	0.531666667
P12081	0.46	0.58	0.64	0.47	0.82	0.91	0.646666667
P12644	0.45	0.39	0.44	0.43	0.67	0.76	0.523333333
P13010	0.42	0.47	0.5	0.51	0.91	0.94	0.625
P13051	0.43	0.56	0.32	0.4	0.8	0.85	0.56
P13056	0.49	0.47	0.46	0.34	0.6	0.85	0.535
P13501	0.47	0.49	0.54	0.55	0.81	0.84	0.616666667
P13612	0.68	0.81	0.81	0.78	0.99	1	0.845
P13688	0.41	0.43	0.49	0.51	0.79	0.81	0.573333333
P13804	0.67	0.78	0.78	0.82	0.9	0.88	0.805
P13805	0.34	0.25	0.31	0.37	0.49	0.73	0.415
P13807	0.6	0.53	0.49	0.63	0.97	0.98	0.7
P13861	0.31	0.42	0.5	0.34	0.85	0.97	0.565
P13929	0.71	0.83	0.87	0.88	0.76	0.79	0.806666667
P14174	0.49	0.52	0.53	0.5	0.61	0.8	0.575
P14649	0.34	0.45	0.41	0.36	0.56	0.58	0.45
P14927	0.52	0.4	0.56	0.55	0.71	0.86	0.6
P15151	0.48	0.46	0.45	0.56	0.94	0.98	0.645
P15170	0.51	0.52	0.46	0.44	0.49	0.7	0.52
P15259	0.48	0.5	0.64	0.61	0.78	0.88	0.648333333
P15382	0.43	0.59	0.64	0.53	0.69	0.77	0.608333333
P15813	0.57	0.51	0.77	0.59	0.77	0.97	0.696666667
P16112	0.54	0.4	0.45	0.42	0.61	0.71	0.521666667
P16144	0.47	0.61	0.68	0.47	0.94	1	0.695
P16284	0.48	0.48	0.45	0.45	0.91	0.95	0.62
P16298	0.62	0.68	0.61	0.72	0.76	0.94	0.721666667
P16402	0.64	0.54	0.79	0.66	0.53	0.46	0.603333333
P16442	0.48	0.53	0.51	0.46	0.34	0.51	0.471666667
P16452	0.49	0.5	0.49	0.34	0.8	0.96	0.596666667
P16520	0.52	0.59	0.51	0.47	0.46	0.66	0.535
P16615	0.77	0.85	0.75	0.84	0.98	1	0.865
P16930	0.68	0.65	0.67	0.63	0.85	0.96	0.74
P17213	0.6	0.61	0.5	0.49	0.34	0.37	0.485
P17600	0.26	0.28	0.29	0.31	0.33	0.31	0.296666667
P17676	0.32	0.35	0.51	0.51	0.78	0.88	0.558333333
P17813	0.37	0.35	0.47	0.5	0.82	0.97	0.58
P17980	0.33	0.41	0.36	0.28	0.92	0.95	0.541666667
P18031	0.55	0.5	0.67	0.59	0.97	0.97	0.708333333
P18085	0.51	0.44	0.66	0.51	0.84	0.86	0.636666667
P18509	0.36	0.45	0.44	0.49	0.45	0.69	0.48
P18564	0.43	0.6	0.71	0.49	0.81	0.97	0.668333333
P19105	0.27	0.58	0.65	0.71	0.47	0.5	0.53
P19429	0.21	0.29	0.33	0.4	0.53	0.7	0.41
P19622	0.17	0.16	0.22	0.24	0.11	0.06	0.16
P19883	0.35	0.39	0.49	0.5	0.69	0.96	0.563333333
P20231	0.43	0.54	0.59	0.46	0.43	0.54	0.498333333
P20248	0.4	0.35	0.39	0.38	0.89	0.95	0.56
P20292	0.44	0.44	0.49	0.41	0.52	0.62	0.486666667
P20339	0.28	0.37	0.42	0.37	0.92	0.99	0.558333333
P20393	0.19	0.18	0.23	0.22	0.63	0.84	0.381666667
P20472	0.54	0.67	0.68	0.67	0.47	0.48	0.585
P20807	0.47	0.48	0.42	0.39	0.7	0.83	0.548333333
P20823	0.24	0.19	0.13	0.2	0.56	0.69	0.335
P21108	0.61	0.65	0.64	0.66	0.44	0.37	0.561666667
P21452	0.62	0.86	0.78	0.73	0.66	0.69	0.723333333
P21580	0.28	0.26	0.25	0.1	0.87	0.88	0.44
P21731	0.64	0.78	0.7	0.59	0.75	0.83	0.715
P21810	0.67	0.62	0.69	0.58	0.81	0.84	0.701666667
P21912	0.54	0.57	0.45	0.4	0.72	0.8	0.58
P21926	0.43	0.45	0.61	0.66	0.7	0.78	0.605
P22061	0.63	0.62	0.63	0.54	0.83	0.93	0.696666667
P22083	0.4	0.42	0.43	0.43	0.36	0.49	0.421666667
P22087	0.43	0.53	0.7	0.46	0.61	0.79	0.586666667
P22301	0.47	0.57	0.56	0.51	0.61	0.9	0.603333333
P22314	0.62	0.59	0.72	0.61	0.98	0.97	0.748333333
P22528	0.24	0.35	0.5	0.44	0.11	0.02	0.276666667
P22681	0.39	0.31	0.41	0.44	0.97	0.95	0.578333333
P22695	0.55	0.67	0.6	0.67	0.78	0.91	0.696666667
P22749	0.29	0.55	0.54	0.42	0.43	0.54	0.461666667
P22760	0.48	0.57	0.67	0.65	0.81	0.89	0.678333333
P22891	0.53	0.7	0.73	0.69	0.91	0.92	0.746666667
P22894	0.68	0.61	0.73	0.67	0.64	0.78	0.685
P23083	0.38	0.56	0.57	0.25	0.24	0.53	0.421666667
P23276	0.59	0.68	0.61	0.66	0.92	1	0.743333333
P23284	0.65	0.7	0.76	0.57	0.91	0.98	0.761666667
P23467	0.4	0.44	0.54	0.43	0.8	0.86	0.578333333
P23677	0.25	0.18	0.13	0.18	0.18	0.32	0.206666667
P23919	0.51	0.63	0.51	0.39	0.45	0.44	0.488333333
P23946	0.55	0.65	0.63	0.64	0.3	0.45	0.536666667
P24158	0.35	0.53	0.53	0.6	0.62	0.75	0.563333333
P24347	0.58	0.49	0.52	0.54	0.47	0.45	0.508333333
P24557	0.83	0.77	0.68	0.66	0.75	0.58	0.711666667
P25098	0.59	0.71	0.67	0.73	0.93	0.98	0.768333333
P25786	0.42	0.52	0.42	0.59	0.9	0.97	0.636666667
P25787	0.53	0.66	0.63	0.7	0.93	0.96	0.735
P25788	0.45	0.74	0.65	0.72	0.94	0.97	0.745
P25789	0.46	0.53	0.56	0.4	0.88	0.96	0.631666667
P25929	0.75	0.89	0.81	0.67	0.84	0.85	0.801666667
P25942	0.29	0.45	0.52	0.37	0.81	0.86	0.55
P26196	0.49	0.53	0.35	0.46	0.94	0.99	0.626666667
P26572	0.59	0.44	0.66	0.44	0.74	0.79	0.61
P27037	0.8	0.8	0.76	0.85	0.76	0.87	0.806666667
P27348	0.46	0.44	0.56	0.58	0.95	0.99	0.663333333
P27695	0.5	0.46	0.51	0.53	0.82	0.85	0.611666667
P27986	0.47	0.35	0.47	0.56	0.94	0.99	0.63
P28066	0.47	0.55	0.58	0.55	0.79	0.86	0.633333333
P28070	0.51	0.53	0.51	0.54	0.88	0.91	0.646666667
P28072	0.54	0.62	0.76	0.62	0.75	0.79	0.68
P28476	0.81	0.9	0.72	0.77	0.64	0.81	0.775
P28838	0.71	0.9	0.9	0.86	0.96	0.97	0.883333333
P29965	0.37	0.52	0.57	0.52	0.15	0.31	0.406666667
P30039	0.6	0.73	0.54	0.69	0.6	0.92	0.68
P30040	0.58	0.6	0.59	0.66	0.87	0.96	0.71
P30046	0.56	0.52	0.67	0.49	0.36	0.22	0.47
P30047	0.47	0.62	0.55	0.5	0.26	0.24	0.44
P30048	0.59	0.66	0.69	0.65	0.82	0.94	0.725
P30050	0.36	0.34	0.45	0.36	0.49	0.65	0.441666667
P30153	0.41	0.53	0.58	0.5	0.91	0.95	0.646666667
P30203	0.47	0.42	0.57	0.39	0.83	0.89	0.595
P30260	0.26	0.19	0.22	0.25	0.88	0.97	0.461666667
P30301	0.49	0.43	0.44	0.71	0.89	0.95	0.651666667
P30304	0.18	0.2	0.18	0.28	0.51	0.84	0.365
P30305	0.18	0.2	0.14	0.22	0.59	0.94	0.378333333
P30307	0.13	0.14	0.25	0.21	0.63	0.91	0.378333333
P30419	0.59	0.41	0.49	0.4	0.79	0.92	0.6
P30550	0.6	0.8	0.83	0.7	0.41	0.59	0.655
P30740	0.64	0.69	0.77	0.59	0.63	0.77	0.681666667
P30793	0.38	0.28	0.34	0.24	0.59	0.78	0.435
P30990	0.41	0.49	0.41	0.38	0.6	0.75	0.506666667
P31323	0.51	0.56	0.59	0.61	0.91	0.95	0.688333333
P31751	0.84	0.78	0.83	0.83	0.98	0.99	0.875
P31930	0.69	0.8	0.68	0.74	0.96	0.99	0.81
P31949	0.56	0.6	0.68	0.57	0.7	0.85	0.66
P32019	0.5	0.5	0.53	0.42	0.68	0.82	0.575
P32970	0.27	0.38	0.51	0.36	0.41	0.64	0.428333333
P33316	0.51	0.41	0.52	0.47	0.64	0.78	0.555
P34096	0.43	0.4	0.49	0.37	0.32	0.35	0.393333333
P34913	0.81	0.81	0.83	0.77	0.95	0.88	0.841666667
P34932	0.2	0.24	0.35	0.3	0.78	0.92	0.465
P35030	0.57	0.65	0.49	0.49	0.45	0.49	0.523333333
P35080	0.45	0.62	0.57	0.6	0.71	0.81	0.626666667
P35232	0.47	0.59	0.61	0.59	0.79	0.9	0.658333333
P35241	0.32	0.37	0.3	0.31	0.85	0.78	0.488333333
P35243	0.48	0.57	0.56	0.5	0.46	0.46	0.505
P35247	0.37	0.57	0.66	0.61	0.72	0.67	0.6
P35270	0.66	0.72	0.58	0.63	0.53	0.57	0.615
P35558	0.65	0.78	0.82	0.73	0.78	0.85	0.768333333
P35568	0.27	0.33	0.35	0.28	0.74	0.83	0.466666667
P35625	0.44	0.6	0.68	0.48	0.56	0.73	0.581666667
P35626	0.55	0.79	0.6	0.69	0.54	0.78	0.658333333
P35749	0.31	0.39	0.44	0.45	0.65	0.76	0.5
P35914	0.73	0.79	0.79	0.76	0.62	0.7	0.731666667
P36405	0.4	0.45	0.38	0.38	0.7	0.89	0.533333333
P36873	0.66	0.64	0.69	0.62	0.96	0.99	0.76
P36952	0.51	0.48	0.58	0.5	0.56	0.67	0.55
P36959	0.7	0.76	0.74	0.69	0.45	0.49	0.638333333
P37023	0.65	0.71	0.64	0.68	0.83	0.94	0.741666667
P37268	0.53	0.57	0.46	0.49	0.78	0.91	0.623333333
P40145	0.8	0.79	0.82	0.7	0.85	0.97	0.821666667
P40429	0.46	0.55	0.55	0.65	0.44	0.5	0.525
P40616	0.41	0.54	0.53	0.51	0.54	0.65	0.53
P40763	0.41	0.41	0.58	0.57	0.95	0.98	0.65
P41091	0.5	0.59	0.63	0.6	0.95	0.98	0.708333333
P41231	0.63	0.78	0.77	0.6	0.8	0.89	0.745
P41252	0.6	0.64	0.66	0.59	0.91	0.91	0.718333333
P41597	0.8	0.84	0.85	0.76	0.86	0.91	0.836666667
P42126	0.77	0.79	0.65	0.72	0.59	0.73	0.708333333
P42768	0.22	0.26	0.28	0.37	0.88	0.89	0.483333333
P42892	0.64	0.77	0.8	0.74	0.94	0.99	0.813333333
P43007	0.91	0.78	0.82	0.77	0.72	0.68	0.78
P43080	0.48	0.62	0.47	0.51	0.77	0.9	0.625
P43115	0.72	0.75	0.6	0.63	0.73	0.79	0.703333333
P43235	0.55	0.57	0.68	0.57	0.5	0.73	0.6
P43490	0.68	0.7	0.8	0.64	0.9	0.96	0.78
P45452	0.65	0.72	0.7	0.58	0.78	0.89	0.72
P45877	0.57	0.61	0.71	0.68	0.74	0.94	0.708333333
P45880	0.57	0.55	0.64	0.63	0.9	0.99	0.713333333
P45984	0.71	0.62	0.62	0.65	0.97	0.99	0.76
P45985	0.66	0.66	0.75	0.71	0.87	0.92	0.761666667
P46459	0.58	0.63	0.7	0.54	0.89	0.99	0.721666667
P46926	0.71	0.74	0.67	0.69	0.88	0.87	0.76
P46976	0.49	0.55	0.55	0.6	0.87	0.95	0.668333333
P47929	0.42	0.37	0.44	0.34	0.6	0.76	0.488333333
P47985	0.48	0.47	0.54	0.51	0.51	0.65	0.526666667
P48066	0.8	0.81	0.74	0.79	0.83	0.91	0.813333333
P48449	0.71	0.61	0.61	0.59	0.92	0.99	0.738333333
P48552	0.17	0.07	0.09	0.1	0.68	0.85	0.326666667
P48651	0.54	0.52	0.44	0.47	0.44	0.61	0.503333333
P49137	0.69	0.67	0.67	0.68	0.8	0.89	0.733333333
P49247	0.58	0.56	0.6	0.63	0.89	0.95	0.701666667
P49336	0.55	0.61	0.51	0.59	0.54	0.66	0.576666667
P49366	0.81	0.83	0.73	0.76	0.98	1	0.851666667
P49588	0.6	0.63	0.78	0.75	0.7	0.86	0.72
P49591	0.55	0.59	0.55	0.48	0.95	0.99	0.685
P49619	0.59	0.55	0.37	0.51	0.22	0.57	0.468333333
P49662	0.38	0.56	0.51	0.49	0.46	0.62	0.503333333
P49720	0.64	0.77	0.74	0.59	0.91	0.95	0.766666667
P49747	0.34	0.42	0.64	0.49	0.71	0.83	0.571666667
P49789	0.51	0.56	0.51	0.49	0.74	0.89	0.616666667
P49862	0.34	0.45	0.59	0.43	0.12	0.42	0.391666667
P49913	0.47	0.57	0.55	0.42	0.25	0.22	0.413333333
P50281	0.67	0.58	0.63	0.62	0.98	1	0.746666667
P50391	0.74	0.8	0.81	0.73	0.17	0.67	0.653333333
P50607	0.11	0.16	0.17	0.14	0.12	0.22	0.153333333
P51003	0.3	0.23	0.18	0.2	0.35	0.39	0.275
P51149	0.45	0.42	0.51	0.58	0.91	0.98	0.641666667
P51151	0.43	0.45	0.57	0.44	0.7	0.8	0.565
P51178	0.46	0.41	0.5	0.4	0.85	0.88	0.583333333
P51511	0.5	0.57	0.75	0.57	0.85	0.9	0.69
P51512	0.62	0.62	0.71	0.61	0.53	0.79	0.646666667
P51570	0.61	0.51	0.51	0.48	0.73	0.75	0.598333333
P51671	0.45	0.49	0.7	0.58	0.52	0.7	0.573333333
P51686	0.7	0.95	0.86	0.72	0.45	0.53	0.701666667
P51687	0.47	0.51	0.39	0.43	0.96	1	0.626666667
P51800	0.67	0.68	0.59	0.69	0.82	0.91	0.726666667
P51828	0.63	0.61	0.66	0.77	0.71	0.83	0.701666667
P52597	0.55	0.48	0.61	0.65	0.91	0.92	0.686666667
P52732	0.15	0.12	0.18	0.14	0.25	0.22	0.176666667
P52788	0.67	0.56	0.75	0.71	0.64	0.64	0.661666667
P52848	0.63	0.62	0.75	0.66	0.7	0.9	0.71
P52961	0.6	0.63	0.59	0.54	0.47	0.53	0.56
P53041	0.66	0.76	0.68	0.54	0.97	1	0.768333333
P53420	0.23	0.17	0.53	0.59	0.52	0.55	0.431666667
P53582	0.55	0.64	0.5	0.58	0.81	0.89	0.661666667
P53609	0.62	0.53	0.47	0.55	0.62	0.73	0.586666667
P53611	0.66	0.77	0.71	0.74	0.86	0.93	0.778333333
P53778	0.73	0.71	0.81	0.82	0.94	0.96	0.828333333
P53779	0.73	0.68	0.63	0.68	0.95	0.94	0.768333333
P54278	0.25	0.13	0.23	0.1	0.53	0.83	0.345
P54317	0.51	0.59	0.77	0.72	0.68	0.82	0.681666667
P54578	0.51	0.41	0.46	0.41	0.8	0.88	0.578333333
P54652	0.48	0.56	0.61	0.51	0.9	0.98	0.673333333
P55072	0.46	0.54	0.66	0.51	0.94	0.98	0.681666667
P55196	0.22	0.22	0.19	0.22	0.65	0.87	0.395
P55210	0.5	0.51	0.56	0.51	0.88	0.97	0.655
P55769	0.35	0.28	0.36	0.41	0.77	0.65	0.47
P56817	0.73	0.77	0.65	0.73	1	1	0.813333333
P58335	0.6	0.5	0.62	0.62	0.45	0.69	0.58
P59998	0.42	0.55	0.49	0.51	0.68	0.73	0.563333333
P60006	0.29	0.39	0.36	0.41	0.26	0.23	0.323333333
P60008	0.28	0.3	0.27	0.28	0.18	0.13	0.24
P60014	0.34	0.12	0.29	0.25	0.53	0.55	0.346666667
P60022	0.36	0.57	0.57	0.43	0.31	0.48	0.453333333
P60033	0.31	0.49	0.62	0.66	0.87	0.97	0.653333333
P60059	0.46	0.4	0.52	0.62	0.63	0.73	0.56
P60201	0.5	0.48	0.65	0.62	0.75	0.86	0.643333333
P60370	0.44	0.09	0.41	0.19	0.63	0.64	0.4
P60409	0.46	0.07	0.33	0.21	0.62	0.64	0.388333333
P60410	0.39	0.08	0.31	0.16	0.67	0.64	0.375
P60484	0.51	0.49	0.52	0.52	0.88	0.97	0.648333333
P60507	0.51	0.59	0.48	0.43	0.33	0.64	0.496666667
P60508	0.49	0.57	0.55	0.57	0.78	0.89	0.641666667
P60510	0.65	0.71	0.82	0.63	0.9	0.99	0.783333333
P60520	0.42	0.49	0.57	0.35	0.84	0.86	0.588333333
P60602	0.51	0.42	0.59	0.51	0.38	0.49	0.483333333
P60604	0.53	0.63	0.41	0.42	0.75	0.76	0.583333333
P60660	0.58	0.69	0.7	0.7	0.73	0.89	0.715
P60709	0.86	0.83	0.91	0.86	0.99	1	0.908333333
P60900	0.43	0.62	0.63	0.61	0.9	0.95	0.69
P60903	0.48	0.51	0.57	0.57	0.7	0.82	0.608333333
P60953	0.47	0.55	0.64	0.61	0.93	0.96	0.693333333
P60981	0.5	0.54	0.61	0.6	0.74	0.87	0.643333333
P61158	0.74	0.75	0.82	0.74	0.94	0.99	0.83
P61160	0.67	0.7	0.78	0.69	0.74	0.9	0.746666667
P61313	0.45	0.53	0.57	0.53	0.55	0.59	0.536666667
P61457	0.43	0.48	0.62	0.46	0.73	0.86	0.596666667
P61586	0.47	0.52	0.69	0.73	0.91	0.98	0.716666667
P61587	0.15	0.22	0.27	0.2	0.39	0.78	0.335
P61604	0.68	0.65	0.64	0.68	0.68	0.75	0.68
P61812	0.57	0.48	0.62	0.5	0.75	0.77	0.615
P61925	0.38	0.38	0.37	0.4	0.58	0.68	0.465
P61927	0.37	0.26	0.43	0.46	0.27	0.18	0.328333333
P62136	0.57	0.68	0.81	0.72	0.94	0.99	0.785
P62258	0.49	0.57	0.67	0.56	0.93	0.92	0.69
P62330	0.43	0.59	0.61	0.5	0.79	0.95	0.645
P62491	0.47	0.54	0.5	0.37	0.81	0.89	0.596666667
P62736	0.95	0.5	0.91	0.89	0.8	0.77	0.803333333
P62826	0.69	0.69	0.63	0.71	0.96	0.99	0.778333333
P62829	0.46	0.45	0.59	0.45	0.68	0.74	0.561666667
P62837	0.36	0.24	0.47	0.37	0.77	0.84	0.508333333
P62913	0.52	0.59	0.58	0.58	0.74	0.94	0.658333333
P62917	0.42	0.38	0.63	0.51	0.57	0.81	0.553333333
P63092	0.46	0.53	0.5	0.53	0.53	0.64	0.531666667
P63096	0.32	0.65	0.67	0.62	0.85	0.94	0.675
P63104	0.49	0.46	0.66	0.66	0.93	0.97	0.695
P63151	0.49	0.41	0.39	0.39	0.65	0.89	0.536666667
P63208	0.4	0.44	0.46	0.4	0.85	0.81	0.56
P67870	0.49	0.56	0.58	0.52	0.92	0.95	0.67
P67936	0.27	0.6	0.59	0.71	0.68	0.65	0.583333333
P68363	0.77	0.88	0.95	0.91	1	0.97	0.913333333
P78368	0.68	0.66	0.64	0.72	0.54	0.71	0.658333333
P78536	0.46	0.58	0.72	0.54	0.95	0.94	0.698333333
P80188	0.54	0.68	0.55	0.64	0.9	1	0.718333333
P84098	0.42	0.34	0.5	0.44	0.5	0.47	0.445
Q00169	0.45	0.45	0.5	0.39	0.71	0.82	0.553333333
Q00613	0.21	0.21	0.16	0.19	0.77	0.95	0.415
Q01082	0.39	0.39	0.46	0.44	0.79	0.93	0.566666667
Q01581	0.71	0.8	0.85	0.74	0.68	0.88	0.776666667
Q02224	0.28	0.15	0.2	0.21	0.52	0.58	0.323333333
Q03426	0.55	0.48	0.44	0.65	0.57	0.77	0.576666667
Q03721	0.77	0.79	0.81	0.74	0.92	0.96	0.831666667
Q04206	0.5	0.4	0.5	0.54	0.93	0.97	0.64
Q04917	0.43	0.44	0.48	0.51	0.89	0.93	0.613333333
Q05315	0.48	0.51	0.68	0.46	0.56	0.62	0.551666667
Q05639	0.59	0.72	0.73	0.7	0.89	0.89	0.753333333
Q06124	0.48	0.49	0.52	0.47	0.99	0.98	0.655
Q06609	0.5	0.68	0.72	0.72	0.92	0.99	0.755
Q07011	0.4	0.42	0.53	0.48	0.63	0.67	0.521666667
Q07812	0.59	0.5	0.43	0.55	0.82	0.9	0.631666667
Q07817	0.51	0.45	0.51	0.49	0.88	0.92	0.626666667
Q08209	0.72	0.77	0.62	0.62	0.98	1	0.785
Q09013	0.66	0.56	0.52	0.64	0.77	0.91	0.676666667
Q12756	0.33	0.23	0.4	0.31	0.79	0.97	0.505
Q12874	0.31	0.45	0.44	0.44	0.76	0.88	0.546666667
Q12884	0.63	0.69	0.84	0.76	0.89	0.96	0.795
Q12965	0.42	0.34	0.39	0.44	0.88	0.91	0.563333333
Q13093	0.71	0.76	0.68	0.65	0.6	0.71	0.685
Q13219	0.48	0.4	0.55	0.36	0.78	0.95	0.586666667
Q13231	0.46	0.61	0.73	0.68	0.52	0.78	0.63
Q13285	0.49	0.58	0.42	0.46	0.87	0.97	0.631666667
Q13304	0.75	0.88	0.85	0.71	0.71	0.9	0.8
Q13362	0.49	0.46	0.4	0.44	0.84	0.95	0.596666667
Q13363	0.45	0.61	0.59	0.58	0.93	0.98	0.69
Q13421	0.46	0.48	0.52	0.49	0.66	0.94	0.591666667
Q13426	0.17	0.11	0.26	0.41	0.83	0.89	0.445
Q13427	0.23	0.28	0.24	0.37	0.51	0.7	0.388333333
Q13443	0.46	0.6	0.61	0.61	0.94	0.99	0.701666667
Q13526	0.4	0.37	0.36	0.28	0.78	0.75	0.49
Q13535	0.47	0.35	0.43	0.53	0.89	0.93	0.6
Q13564	0.46	0.67	0.59	0.54	0.92	0.96	0.69
Q13885	0.66	0.76	0.74	0.76	0.89	0.99	0.8
Q13907	0.53	0.57	0.53	0.38	0.55	0.67	0.538333333
Q13946	0.45	0.36	0.36	0.34	0.37	0.51	0.398333333
Q14242	0.3	0.43	0.4	0.51	0.67	0.64	0.491666667
Q14376	0.75	0.84	0.75	0.77	0.76	0.89	0.793333333
Q14416	0.78	0.81	0.63	0.68	0.95	1	0.808333333
Q14494	0.24	0.22	0.27	0.29	0.7	0.73	0.408333333
Q14565	0.42	0.53	0.57	0.49	0.76	0.88	0.608333333
Q14627	0.6	0.63	0.65	0.6	0.75	0.83	0.676666667
Q14790	0.37	0.42	0.38	0.33	0.92	0.95	0.561666667
Q14832	0.84	0.78	0.9	0.83	0.85	0.97	0.861666667
Q14894	0.7	0.66	0.7	0.61	0.48	0.83	0.663333333
Q14914	0.77	0.87	0.88	0.78	0.91	0.94	0.858333333
Q14956	0.41	0.47	0.46	0.57	0.81	0.93	0.608333333
Q14995	0.16	0.36	0.3	0.21	0.74	0.9	0.445
Q15031	0.73	0.62	0.58	0.56	0.54	0.74	0.628333333
Q15075	0.17	0.06	0.11	0.28	0.53	0.68	0.305
Q15078	0.33	0.25	0.25	0.33	0.72	0.86	0.456666667
Q15102	0.52	0.5	0.43	0.54	0.7	0.95	0.606666667
Q15111	0.45	0.48	0.36	0.42	0.61	0.71	0.505
Q15119	0.66	0.58	0.57	0.58	0.71	0.86	0.66
Q15120	0.68	0.47	0.55	0.56	0.85	0.91	0.67
Q15382	0.39	0.6	0.46	0.46	0.79	0.93	0.605
Q15393	0.64	0.5	0.8	0.48	0.94	1	0.726666667
Q15648	0.15	0.06	0.22	0.15	0.58	0.73	0.315
Q15661	0.36	0.55	0.56	0.49	0.65	0.82	0.571666667
Q15722	0.67	0.73	0.82	0.59	0.29	0.34	0.573333333
Q15761	0.74	0.77	0.83	0.69	0.45	0.7	0.696666667
Q15788	0.29	0.36	0.47	0.51	0.8	0.96	0.565
Q15796	0.37	0.32	0.37	0.37	0.88	0.98	0.548333333
Q16206	0.36	0.33	0.31	0.29	0.46	0.69	0.406666667
Q16222	0.7	0.69	0.68	0.7	0.6	0.93	0.716666667
Q16566	0.71	0.68	0.73	0.74	0.74	0.79	0.731666667
Q16613	0.41	0.46	0.37	0.35	0.44	0.69	0.453333333
Q16644	0.68	0.8	0.65	0.73	0.95	0.95	0.793333333
Q16651	0.44	0.45	0.48	0.41	0.23	0.37	0.396666667
Q16671	0.58	0.48	0.54	0.57	0.64	0.86	0.611666667
Q16698	0.82	0.72	0.82	0.8	0.67	0.77	0.766666667
Q16706	0.65	0.5	0.46	0.55	0.56	0.76	0.58
Q16740	0.31	0.38	0.45	0.42	0.82	0.93	0.551666667
Q16760	0.26	0.29	0.25	0.2	0.39	0.78	0.361666667
Q16769	0.58	0.65	0.63	0.46	0.66	0.85	0.638333333
Q16877	0.69	0.76	0.63	0.64	0.93	0.94	0.765
Q460N3	0.35	0.4	0.41	0.38	0.28	0.6	0.403333333
Q53H96	0.46	0.59	0.46	0.49	0.5	0.62	0.52
Q5JTZ9	0.49	0.48	0.45	0.48	0.47	0.78	0.525
Q5ZPR3	0.45	0.49	0.44	0.44	0.42	0.6	0.473333333
Q6IQ20	0.4	0.44	0.54	0.4	0.67	0.81	0.543333333
Q6L8H2	0.5	0.34	0.78	0.53	0.78	0.73	0.61
Q6NVY1	0.67	0.73	0.66	0.66	0.6	0.71	0.671666667
Q6PEY2	0.54	0.82	0.91	0.86	0.97	0.96	0.843333333
Q6PHW0	0.46	0.55	0.52	0.39	0.6	0.61	0.521666667
Q6QNK2	0.65	0.65	0.57	0.73	0.84	0.86	0.716666667
Q6TGC4	0.57	0.47	0.45	0.33	0.92	0.92	0.61
Q6UWP2	0.42	0.65	0.51	0.45	0.44	0.62	0.515
Q7RTX0	0.74	0.68	0.6	0.69	0.75	0.86	0.72
Q7Z406	0.18	0.19	0.23	0.26	0.14	0.2	0.2
Q7Z4W1	0.63	0.64	0.6	0.59	0.72	0.75	0.655
Q86SZ2	0.61	0.55	0.6	0.5	0.44	0.59	0.548333333
Q86T13	0.34	0.37	0.36	0.34	0.63	0.9	0.49
Q86US8	0.23	0.14	0.17	0.11	0.7	0.94	0.381666667
Q86WA6	0.6	0.69	0.79	0.73	0.68	0.86	0.725
Q86XF0	0.6	0.58	0.55	0.59	0.47	0.46	0.541666667
Q8IVS2	0.63	0.67	0.51	0.59	0.5	0.51	0.568333333
Q8IWL2	0.31	0.57	0.43	0.63	0.73	0.8	0.578333333
Q8IXJ6	0.46	0.48	0.45	0.48	0.83	0.89	0.598333333
Q8N119	0.55	0.51	0.58	0.53	0.43	0.63	0.538333333
Q8N142	0.7	0.76	0.75	0.76	0.61	0.66	0.706666667
Q8N4T0	0.53	0.49	0.5	0.42	0.42	0.56	0.486666667
Q8NBQ5	0.65	0.6	0.48	0.57	0.81	0.96	0.678333333
Q8NEB9	0.41	0.4	0.43	0.39	0.92	0.94	0.581666667
Q8NFA2	0.28	0.32	0.23	0.22	0.25	0.27	0.261666667
Q8NFM4	0.75	0.77	0.72	0.68	0.89	0.96	0.795
Q8NFW8	0.47	0.48	0.56	0.44	0.6	0.57	0.52
Q8TAB3	0.36	0.34	0.36	0.25	0.28	0.57	0.36
Q8TCG2	0.44	0.64	0.62	0.45	0.58	0.77	0.583333333
Q8TF76	0.56	0.63	0.43	0.58	0.65	0.8	0.608333333
Q8WTS6	0.57	0.64	0.52	0.56	0.75	0.88	0.653333333
Q8WUI4	0.34	0.2	0.29	0.35	0.88	0.97	0.505
Q8WVQ1	0.58	0.56	0.71	0.58	0.84	0.92	0.698333333
Q8WWL2	0.24	0.21	0.17	0.22	0.49	0.69	0.336666667
Q92569	0.46	0.25	0.38	0.42	0.85	0.94	0.55
Q92598	0.26	0.22	0.36	0.29	0.6	0.56	0.381666667
Q92696	0.32	0.27	0.15	0.21	0.58	0.68	0.368333333
Q92793	0.34	0.3	0.54	0.51	0.81	0.97	0.578333333
Q92830	0.39	0.35	0.44	0.42	0.81	0.96	0.561666667
Q92831	0.42	0.39	0.4	0.42	0.72	0.89	0.54
Q92843	0.62	0.61	0.49	0.53	0.88	0.93	0.676666667
Q92876	0.38	0.51	0.48	0.56	0.82	0.89	0.606666667
Q92930	0.54	0.52	0.76	0.56	0.64	0.48	0.583333333
Q92934	0.24	0.22	0.25	0.33	0.59	0.72	0.391666667
Q92993	0.47	0.35	0.47	0.38	0.93	0.96	0.593333333
Q969F8	0.6	0.75	0.74	0.55	0.75	0.83	0.703333333
Q969G3	0.16	0.13	0.19	0.11	0.73	0.86	0.363333333
Q969V6	0.18	0.18	0.18	0.15	0.5	0.61	0.3
Q96AZ6	0.39	0.47	0.4	0.43	0.27	0.18	0.356666667
Q96BI3	0.34	0.41	0.27	0.46	0.7	0.76	0.49
Q96C86	0.46	0.4	0.36	0.36	0.73	0.81	0.52
Q96DP5	0.47	0.37	0.34	0.4	0.28	0.33	0.365
Q96EB6	0.39	0.35	0.46	0.47	0.89	0.89	0.575
Q96EM0	0.73	0.77	0.68	0.69	0.39	0.33	0.598333333
Q96F10	0.52	0.67	0.71	0.64	0.65	0.83	0.67
Q96GD3	0.3	0.17	0.14	0.24	0.23	0.59	0.278333333
Q96GR2	0.83	0.78	0.74	0.6	0.76	0.89	0.766666667
Q96KG9	0.59	0.61	0.59	0.59	0.72	0.95	0.675
Q96LB9	0.55	0.61	0.55	0.66	0.74	0.95	0.676666667
Q96MA6	0.48	0.53	0.31	0.44	0.85	0.94	0.591666667
Q96PN6	0.65	0.6	0.58	0.36	0.54	0.69	0.57
Q96T66	0.53	0.61	0.47	0.49	0.3	0.25	0.441666667
Q99418	0.65	0.55	0.59	0.53	0.71	0.96	0.665
Q99436	0.56	0.69	0.69	0.58	0.71	0.92	0.691666667
Q99542	0.56	0.59	0.63	0.69	0.44	0.73	0.606666667
Q99661	0.13	0.22	0.27	0.26	0.71	0.87	0.41
Q99798	0.68	0.72	0.7	0.75	0.64	0.76	0.708333333
Q99873	0.64	0.75	0.74	0.72	0.97	0.99	0.801666667
Q99884	0.76	0.72	0.7	0.72	0.76	0.82	0.746666667
Q99933	0.11	0.06	0.04	0.1	0.26	0.5	0.178333333
Q9BQE3	0.68	0.89	0.95	0.84	0.98	0.96	0.883333333
Q9BVA1	0.7	0.75	0.81	0.75	0.83	0.94	0.796666667
Q9BVG9	0.56	0.49	0.57	0.55	0.58	0.86	0.601666667
Q9BVJ7	0.49	0.6	0.4	0.48	0.67	0.87	0.585
Q9BVM4	0.43	0.59	0.5	0.52	0.46	0.63	0.521666667
Q9BW91	0.34	0.28	0.25	0.33	0.32	0.43	0.325
Q9BWD1	0.73	0.7	0.77	0.7	0.71	0.88	0.748333333
Q9BZX2	0.45	0.31	0.56	0.42	0.7	0.76	0.533333333
Q9BZZ2	0.35	0.36	0.37	0.37	0.26	0.43	0.356666667
Q9GZP0	0.47	0.5	0.56	0.47	0.3	0.51	0.468333333
Q9H239	0.56	0.58	0.58	0.55	0.57	0.79	0.605
Q9H2P9	0.59	0.6	0.7	0.55	0.52	0.55	0.585
Q9H2S1	0.64	0.58	0.51	0.64	0.7	0.89	0.66
Q9H306	0.68	0.67	0.73	0.71	0.56	0.77	0.686666667
Q9H4G4	0.36	0.35	0.38	0.34	0.08	0.06	0.261666667
Q9H4M7	0.13	0.19	0.12	0.15	0.41	0.38	0.23
Q9H6X2	0.69	0.6	0.69	0.66	0.82	0.99	0.741666667
Q9HAN9	0.37	0.33	0.38	0.17	0.82	0.93	0.5
Q9HBH1	0.43	0.45	0.3	0.44	0.19	0.22	0.338333333
Q9HBL8	0.65	0.72	0.5	0.65	0.68	0.83	0.671666667
Q9HCD5	0.2	0.19	0.32	0.26	0.18	0.21	0.226666667
Q9HCP0	0.55	0.71	0.66	0.69	0.77	0.83	0.701666667
Q9NNW7	0.71	0.67	0.76	0.67	0.68	0.8	0.715
Q9NP99	0.42	0.59	0.51	0.5	0.27	0.33	0.436666667
Q9NPB1	0.64	0.57	0.59	0.61	0.37	0.38	0.526666667
Q9NPC1	0.77	0.7	0.7	0.67	0.59	0.59	0.67
Q9NPJ3	0.48	0.49	0.6	0.64	0.68	0.76	0.608333333
Q9NQS7	0.18	0.16	0.14	0.15	0.45	0.69	0.295
Q9NR28	0.51	0.36	0.37	0.44	0.74	0.81	0.538333333
Q9NRA0	0.39	0.29	0.24	0.37	0.42	0.82	0.421666667
Q9NRE1	0.49	0.54	0.58	0.55	0.44	0.44	0.506666667
Q9NSD5	0.8	0.86	0.78	0.88	0.91	0.96	0.865
Q9NSE4	0.72	0.6	0.58	0.68	0.68	0.77	0.671666667
Q9NTG7	0.61	0.64	0.43	0.51	0.63	0.83	0.608333333
Q9NUB1	0.83	0.81	0.88	0.73	0.94	0.96	0.858333333
Q9NWM0	0.59	0.49	0.41	0.39	0.26	0.36	0.416666667
Q9NWT6	0.47	0.6	0.46	0.51	0.93	0.98	0.658333333
Q9NXE4	0.48	0.46	0.29	0.41	0.52	0.75	0.485
Q9NY59	0.44	0.46	0.48	0.47	0.69	0.81	0.558333333
Q9NY65	0.64	0.76	0.77	0.75	0.71	0.86	0.748333333
Q9NZ42	0.41	0.49	0.44	0.49	0.62	0.71	0.526666667
Q9P2E9	0.31	0.23	0.22	0.39	0.22	0.23	0.266666667
Q9P2J5	0.64	0.73	0.75	0.71	0.95	1	0.796666667
Q9P2N6	0.21	0.08	0.24	0.16	0.1	0.14	0.155
Q9P2W7	0.51	0.57	0.58	0.57	0.63	0.71	0.595
Q9UBQ6	0.61	0.65	0.5	0.62	0.71	0.75	0.64
Q9UBT6	0.17	0.13	0.09	0.06	0.03	0.14	0.103333333
Q9UBX1	0.66	0.69	0.75	0.69	0.65	0.85	0.715
Q9UDW1	0.43	0.53	0.58	0.53	0.41	0.28	0.46
Q9UG56	0.63	0.52	0.57	0.54	0.76	0.71	0.621666667
Q9UHC3	0.5	0.61	0.46	0.54	0.45	0.71	0.545
Q9UIC8	0.57	0.51	0.49	0.48	0.54	0.57	0.526666667
Q9UKM7	0.58	0.38	0.4	0.42	0.42	0.62	0.47
Q9ULC6	0.71	0.65	0.63	0.57	0.51	0.61	0.613333333
Q9ULW8	0.51	0.64	0.5	0.56	0.73	0.92	0.643333333
Q9ULZ9	0.49	0.48	0.46	0.5	0.43	0.6	0.493333333
Q9UN19	0.54	0.48	0.44	0.47	0.76	0.9	0.598333333
Q9UNA0	0.46	0.51	0.43	0.51	0.55	0.8	0.543333333
Q9UNI1	0.42	0.5	0.65	0.48	0.28	0.37	0.45
Q9Y230	0.52	0.57	0.6	0.56	0.88	0.98	0.685
Q9Y266	0.17	0.24	0.26	0.18	0.53	0.7	0.346666667
Q9Y277	0.63	0.55	0.69	0.7	0.75	0.85	0.695
Q9Y286	0.4	0.44	0.35	0.38	0.67	0.87	0.518333333
Q9Y296	0.69	0.64	0.71	0.59	0.69	0.76	0.68
Q9Y2C9	0.57	0.53	0.71	0.62	0.97	0.82	0.703333333
Q9Y2J8	0.73	0.65	0.77	0.68	0.55	0.73	0.685
Q9Y2Q0	0.7	0.59	0.69	0.56	0.98	0.98	0.75
Q9Y468	0.13	0.2	0.16	0.17	0.58	0.78	0.336666667
Q9Y4W6	0.56	0.57	0.68	0.6	0.83	0.88	0.686666667
Q9Y5R2	0.55	0.44	0.52	0.49	0.4	0.6	0.5
Q9Y5R8	0.43	0.39	0.52	0.54	0.54	0.49	0.485
Q9Y663	0.57	0.6	0.5	0.38	0.35	0.54	0.49
Q9Y678	0.36	0.44	0.38	0.29	0.76	0.95	0.53
Q9Y691	0.42	0.58	0.57	0.52	0.56	0.65	0.55
Q9Y6B6	0.6	0.76	0.64	0.57	0.84	0.89	0.716666667
Q9Y6I3	0.23	0.23	0.23	0.31	0.54	0.77	0.385
Q9Y6K9	0.26	0.24	0.32	0.36	0.87	0.82	0.478333333
Q9Y6L7	0.38	0.63	0.65	0.67	0.67	0.85	0.641666667
Q9Y6M4	0.65	0.75	0.67	0.7	0.73	0.86	0.726666667
Q9Y6Q6	0.33	0.35	0.4	0.46	0.68	0.87	0.515
O14957	0.6	0.56	0.58	0.51	0.43	0.34	0.503333333
P04211	0.3	0.56	0.69	0.34	0.05	0.45	0.398333333
P0CG29	0.82	0.73	0.7	0.74	0.31	0.31	0.601666667
P14621	0.43	0.48	0.45	0.48	0.41	0.6	0.475
P16260	0.68	0.61	0.64	0.57	0.36	0.45	0.551666667
P21506	0.33	0.19	0.14	0.21	0.06	0.25	0.196666667
P30408	0.39	0.59	0.61	0.66	0.55	0.53	0.555
P34995	0.62	0.71	0.66	0.51	0.54	0.54	0.596666667
P42357	0.69	0.7	0.8	0.73	0.71	0.78	0.735
P48060	0.52	0.51	0.5	0.52	0.59	0.47	0.518333333
P56385	0.47	0.53	0.52	0.49	0.62	0.67	0.55
P60509	0.57	0.48	0.56	0.52	0.48	0.69	0.55
P60608	0.4	0.33	0.4	0.31	0.18	0.22	0.306666667
Q6NUS8	0.68	0.68	0.67	0.62	0.46	0.67	0.63
Q6NXR0	0.51	0.45	0.35	0.48	0.71	0.83	0.555
Q6PKH6	0.39	0.57	0.48	0.52	0.15	0.17	0.38
Q6UWM7	0.67	0.57	0.59	0.57	0.54	0.85	0.631666667
Q7L3T8	0.52	0.56	0.51	0.47	0.33	0.37	0.46
Q8IUR0	0.47	0.54	0.54	0.56	0.57	0.77	0.575
Q8TDV5	0.71	0.6	0.59	0.59	0.52	0.64	0.608333333
Q96BH3	0.34	0.44	0.55	0.48	0.36	0.43	0.433333333
Q96KC2	0.46	0.57	0.57	0.46	0.61	0.63	0.55
Q96QU6	0.59	0.61	0.59	0.48	0.86	0.93	0.676666667
Q9HB40	0.73	0.7	0.61	0.6	0.63	0.85	0.686666667
Q9UHA3	0.34	0.23	0.33	0.32	0.27	0.33	0.303333333
Q9UKY3	0.62	0.58	0.65	0.63	0.28	0.33	0.515
Q9Y689	0.49	0.51	0.52	0.51	0.16	0.2	0.398333333
P0CG22	0.57	0.56	0.58	0.62	0.2	0.24	0.461666667
P16562	0.38	0.44	0.43	0.51	0.27	0.39	0.403333333
Q6P093	0.7	0.66	0.63	0.62	0.52	0.52	0.608333333
Q6UWN8	0.62	0.49	0.52	0.46	0.35	0.28	0.453333333
Q86VU5	0.42	0.58	0.33	0.45	0.28	0.46	0.42
Q8TF61	0.23	0.12	0.13	0.15	0.07	0.11	0.135
Q8WX39	0.54	0.66	0.65	0.64	0.73	0.8	0.67
Q99470	0.46	0.58	0.54	0.46	0.14	0.15	0.388333333
Q9H853	0.36	0.39	0.43	0.34	0.18	0.21	0.318333333
Q9UNX3	0.47	0.19	0.53	0.54	0.29	0.36	0.396666667
P60002	0.36	0.32	0.35	0.34	0.24	0.41	0.336666667
P60606	0.51	0.51	0.38	0.46	0.23	0.04	0.355
